# Granulocyte Derived Resistin Inhibits Monocyte Maturation and Induces Immune Suppression in CMML

**DOI:** 10.1101/2025.03.03.640303

**Authors:** Nathan J Hull, Rachel Cant, Laura A Guest, Yu-Hung Wang, Kristian Gurashi, Roberto Paredes, Hector Huerga Encabo, Chien-Chin Lin, Hwei-Fang Tien, Robert Sellers, Sudhakar Sahoo, Dominique Bonnet, Dorothee Selimoglu-Buet, Eric Solary, Daniel H Wiseman, Kiran Batta

## Abstract

Chronic myelomonocytic leukaemia (CMML) is a haematological malignancy characterised by overlapping myeloid dysplasia and proliferation with persisting monocytosis. While monocytes are the cardinal malignant cell type in CMML, as a stem cell neoplasm the disease clone comprises most lineages and differentiation stages, including granulocytes. To investigate the pathogenic contribution of granulocytes in CMML maintenance and progression, we performed phenotypic, transcriptomic and functional characterization of CMML granulocytes. Compared with healthy age-matched controls, CMML granulocytes exhibit defective maturation with reduced granularity and phagocytic capacity. Transcriptome analysis revealed activation of pathways linked to proliferation, Myc activity and inflammation. Notably, *RETN*, which encodes the inflammatory mediator resistin, was upregulated approximately 100-fold in CMML granulocytes; but not differentially expressed in CMML PBMNCs, sorted monocytes, or stem and progenitor cells compared to their healthy counterparts. Accordingly, resistin protein levels were 10-fold higher in plasma from CMML patients and higher plasma resistin levels correlate with poor overall survival and AML-free survival. Remarkably, exposure of healthy monocytes to exogenous recombinant resistin inhibited monocyte maturation and macrophage differentiation. Transcriptome analysis of resistin treated monocytes revealed that resistin induces gene signatures related to immune suppression and myeloid-derived suppressor cell phenotype. We found *SEMA4A* to be a downstream target of resistin and overexpressed in CMML monocytes. Consistent with known roles for SEMA4A, CMML patients displayed higher percentage of Tregs and elevated Th2/Th1 ratio compared with healthy controls and percentage of Tregs corresponding with associated resistin levels. Furthermore, we demonstrated that resistin directly skews the Th2/Th1 ratio via binding to monocytes. In conclusion, we showed that immature granulocytes in CMML produce high levels of resistin, which contributes to defective monocyte maturation and immune suppression.
