## Supplementary table 2 for "Granulocyte Derived Resistin Inhibits Monocyte Maturation and Induces Immune Suppression in CMML"

### Sheet: Sheet1
Table S2: Differentially expressed genes in Old granulocytes in comparison with young granulocytes (FDR <0.05). Related to Figure 2.
Up-regulated genes							Down-regulated genes
Gene name	Fold change (Log2)	FDR					Gene name	Fold change (Log2)	FDR
ENSG00000261526_NA	2.74845	1.31311127436354e-15					ENSG00000204899_MZT1	-0.218625	1.70694245361958e-12
ENSG00000125775_SDCBP2	2.65646	3.13521085372523e-15					ENSG00000248483_POU5F2	-0.216066	1.79727134227467e-12
ENSG00000260592_LOC124903659	2.77858	3.13521085372523e-15					ENSG00000173801_JUP	-0.205387	1.94052580242854e-12
ENSG00000159363_ATP13A2	2.45625	2.76894209992264e-13					ENSG00000133142_TCEAL4	-0.212581	1.94052580242854e-12
ENSG00000129749_CHRNA10	2.45483	1.0655851501554e-12					ENSG00000242028_HYPK	-0.2092	2.18158643689687e-12
ENSG00000244041_LINC01011	2.41913	1.15963667034585e-12					ENSG00000242687_NA	-0.205206	2.80890418193313e-12
ENSG00000127564_PKMYT1	2.61725	1.15963667034585e-12					ENSG00000169241_SLC50A1	-0.205204	2.81925516732456e-12
ENSG00000108784_NAGLU	1.5707	1.15963667034585e-12					ENSG00000273010_NA	-0.205186	2.95279122522597e-12
ENSG00000150967_ABCB9	2.35906	1.15963667034585e-12					ENSG00000174547_MRPL11	-0.205161	3.16832976994114e-12
ENSG00000080603_SRCAP	2.81437	1.15963667034585e-12					ENSG00000136141_LRCH1	-0.205162	3.16832976994114e-12
ENSG00000203760_CENPW	5.57644	1.46248548979796e-12					ENSG00000233214_NA	-0.20513	3.40828474355741e-12
ENSG00000232611_NA	2.25173	1.70694245361958e-12					ENSG00000100983_GSS	-0.205105	3.80424924038667e-12
ENSG00000118246_FASTKD2	2.23391	1.70694245361958e-12					ENSG00000122971_ACADS	-0.205102	3.8128951087367e-12
ENSG00000067533_RRP15	2.15317	1.70694245361958e-12					ENSG00000158481_CD1C	-0.205095	3.84397852949372e-12
ENSG00000276533_NA	2.15551	1.78328740163335e-12					ENSG00000084693_AGBL5	-0.205123	3.98732279774016e-12
ENSG00000183208_GDPGP1	2.20843	1.78340293457361e-12					ENSG00000168079_SCARA5	-0.205072	4.01293050392537e-12
ENSG00000167850_CD300C	2.16688	1.79727134227467e-12					ENSG00000230844_ZNF674-AS1	-0.205049	4.35353173614001e-12
ENSG00000210117_NA	2.2049	1.94052580242854e-12					ENSG00000112312_GMNN	-0.20503	4.63401378544943e-12
ENSG00000205885_C1RL-AS1	2.16809	1.94052580242854e-12					ENSG00000119431_HDHD3	-0.205007	5.15901272757479e-12
ENSG00000273759_NA	2.16593	1.94052580242854e-12					ENSG00000253384_NA	-0.205	5.21632562188221e-12
ENSG00000265396_MIR3128	2.13251	1.94052580242854e-12					ENSG00000117020_AKT3	-0.205056	5.3289782163187e-12
ENSG00000120458_MSANTD2	2.26006	1.94052580242854e-12					ENSG00000100814_CCNB1IP1	-0.204991	5.3470382140454e-12
ENSG00000178922_HYI	2.10509	1.94052580242854e-12					ENSG00000181523_SGSH	-0.204981	5.3919686857829e-12
ENSG00000173212_MAB21L3	1.32784	1.94052580242854e-12					ENSG00000200354_SNORA71D	-0.204983	5.3919686857829e-12
ENSG00000126251_GPR42	2.2844	1.94052580242854e-12					ENSG00000011376_LARS2	-0.204984	5.3919686857829e-12
ENSG00000113108_APBB3	2.09127	1.94971465753959e-12					ENSG00000180035_ZNF48	-0.204972	5.55010883302895e-12
ENSG00000172716_SLFN11	2.0676	1.94971465753959e-12					ENSG00000100351_GRAP2	-0.204954	5.88038645514989e-12
ENSG00000122970_IFT81	1.84704	1.94971465753959e-12					ENSG00000134897_BIVM	-0.20494	6.09314642384041e-12
ENSG00000270072_NA	5.43595	1.94971465753959e-12					ENSG00000133895_MEN1	-0.204937	6.18381574580163e-12
ENSG00000237781_NA	2.00464	1.94971465753959e-12					ENSG00000186827_TNFRSF4	-0.204928	6.3122794072932e-12
ENSG00000274092_NA	1.24756	1.94971465753959e-12					ENSG00000143498_TAF1A	-0.204924	6.41966069849673e-12
ENSG00000049089_COL9A2	1.75663	1.94971465753959e-12					ENSG00000208308_SNORA40B	-0.20492	6.46607510742623e-12
ENSG00000151881_TMEM267	1.75474	1.94971465753959e-12					ENSG00000089685_BIRC5	-0.205214	6.5432222696182e-12
ENSG00000283122_HYMAI	1.84936	1.94971465753959e-12					ENSG00000189362_NEMP2	-0.20491	6.56480105713987e-12
ENSG00000277825_NA	1.86702	1.94971465753959e-12					ENSG00000259677_NA	-0.204908	6.82569603833725e-12
ENSG00000167608_TMC4	1.81556	1.94971465753959e-12					ENSG00000033050_ABCF2	-0.204894	6.97213228889885e-12
ENSG00000225224_RPS27AP12	1.70001	1.94971465753959e-12					ENSG00000262580_NA	-0.20488	7.18575457977867e-12
ENSG00000118898_PPL	1.85438	2.03630453828458e-12					ENSG00000117010_ZNF684	-0.204883	7.18575457977867e-12
ENSG00000132669_RIN2	1.70733	2.03630453828458e-12					ENSG00000215548_NA	-0.204866	7.54136477385685e-12
ENSG00000146587_RBAK	1.67644	2.05499173266848e-12					ENSG00000124203_ZNF831	-0.204851	7.94563752440912e-12
ENSG00000158089_GALNT14	1.63966	2.05499173266848e-12					ENSG00000111364_DDX55	-0.204844	8.21638623161895e-12
ENSG00000211660_IGLV2-23	1.63742	2.05499173266848e-12					ENSG00000214626_POLR3DP1	-0.204838	8.30357940621931e-12
ENSG00000137880_GCHFR	1.65987	2.08133552037676e-12					ENSG00000279432_NA	-0.204816	8.84006772000817e-12
ENSG00000111215_PRH1	1.65515	2.18158643689687e-12					ENSG00000122140_MRPS2	-0.204816	8.84006772000817e-12
ENSG00000164125_GASK1B	1.66539	2.18158643689687e-12					ENSG00000131848_ZSCAN5A	-0.204818	9.05764695634094e-12
ENSG00000279057_NA	1.62566	2.18158643689687e-12					ENSG00000152240_HAUS1	-0.204795	9.35091817091265e-12
ENSG00000197779_ZNF81	1.61508	2.18158643689687e-12					ENSG00000085231_AK6	-0.204787	9.47462508221046e-12
ENSG00000076864_RAP1GAP	1.61183	2.18158643689687e-12					ENSG00000176058_TPRN	-0.204782	9.53108313760428e-12
ENSG00000078081_LAMP3	1.59913	2.22110242077532e-12					ENSG00000086015_MAST2	-0.204779	9.57424867435656e-12
ENSG00000092036_HAUS4	1.58029	2.29157684717484e-12					ENSG00000142632_ARHGEF19	-0.204776	9.6536669387654e-12
ENSG00000121542_SEC22A	1.57219	2.31185285289182e-12					ENSG00000160208_RRP1B	-0.204775	9.66118035494875e-12
ENSG00000113140_SPARC	1.58401	2.31185285289182e-12					ENSG00000163900_TMEM41A	-0.204757	1.02714194808757e-11
ENSG00000267262_NA	1.63861	2.31185285289182e-12					ENSG00000266998_NA	-0.20476	1.02714194808757e-11
ENSG00000189171_S100A13	1.62792	2.31185285289182e-12					ENSG00000175893_ZDHHC21	-0.204834	1.02886187980884e-11
ENSG00000225783_MIAT	1.55012	2.31185285289182e-12					ENSG00000240505_TNFRSF13B	-0.204743	1.06093186767745e-11
ENSG00000214203_RPS4XP1	1.09189	2.31185285289182e-12					ENSG00000269940_NA	-0.204744	1.06423898254924e-11
ENSG00000117620_SLC35A3	0.527834	2.31185285289182e-12					ENSG00000277476_NA	-0.20473	1.10122248620127e-11
ENSG00000281195_NA	1.55146	2.31673644911996e-12					ENSG00000118961_LDAH	-0.204835	1.10122248620127e-11
ENSG00000100151_PICK1	1.54147	2.53742788388355e-12					ENSG00000185495_NA	-0.204722	1.10371611835641e-11
ENSG00000183161_FANCF	5.64551	2.53742788388355e-12					ENSG00000133056_PIK3C2B	-0.204725	1.11006776986103e-11
ENSG00000206957_NA	0.826503	2.62271376384847e-12					ENSG00000131089_ARHGEF9	-0.204714	1.13308826343244e-11
ENSG00000197054_ZNF763	1.51973	2.62271376384847e-12					ENSG00000196976_LAGE3	-0.204701	1.17574052251944e-11
ENSG00000171928_TVP23B	0.347589	2.62610575081887e-12					ENSG00000170037_CNTROB	-0.204712	1.17574052251944e-11
ENSG00000111300_NAA25	0.616612	2.68753983571204e-12					ENSG00000182986_ZNF320	-0.204685	1.23775786793931e-11
ENSG00000181778_TMEM252	1.49962	2.68753983571204e-12					ENSG00000258634_NA	-0.204674	1.26781499137059e-11
ENSG00000019485_PRDM11	1.49648	2.82556444186772e-12					ENSG00000186141_POLR3C	-0.204668	1.29543156905355e-11
ENSG00000205981_DNAJC19	1.50042	2.87622483312143e-12					ENSG00000277763_NA	-0.20466	1.31245972241843e-11
ENSG00000136631_VPS45	1.49177	2.87622483312143e-12					ENSG00000179241_LDLRAD3	-0.204662	1.31245972241843e-11
ENSG00000274678_NA	1.35073	2.87622483312143e-12					ENSG00000237788_LOC100421569	-0.204653	1.35166497389744e-11
ENSG00000160781_PAQR6	1.47412	2.99498379296564e-12					ENSG00000252782_RNU6-341P	-0.204748	1.37052651509698e-11
ENSG00000182108_DEXI	1.48323	3.04649554752088e-12					ENSG00000189190_ZNF600	-0.204705	1.4092143303955e-11
ENSG00000070366_SMG6	1.45281	3.09459193370696e-12					ENSG00000228393_NA	-0.204618	1.47453493621114e-11
ENSG00000164620_RELL2	1.46469	3.14187757031733e-12					ENSG00000130023_ERMARD	-0.204614	1.47476464952068e-11
ENSG00000111641_NOP2	1.46295	3.14187757031733e-12					ENSG00000259865_NA	-0.204616	1.47476464952068e-11
ENSG00000159625_DRC7	1.19273	3.14525493341302e-12					ENSG00000198105_ZNF248	-0.204637	1.47476464952068e-11
ENSG00000277001_NA	1.32325	3.23589423297172e-12					ENSG00000159214_CCDC24	-0.204604	1.53119314794833e-11
ENSG00000058453_CROCC	0.261995	3.23589423297172e-12					ENSG00000174004_NRROS	-0.204624	1.54157890106676e-11
ENSG00000109814_UGDH	1.10864	3.25325169895891e-12					ENSG00000137265_IRF4	-0.204588	1.56942985934449e-11
ENSG00000260060_NA	1.43387	3.25325169895891e-12					ENSG00000131127_ZNF141	-0.204589	1.57395148356353e-11
ENSG00000171174_RBKS	0.921499	3.26708860379218e-12					ENSG00000132382_MYBBP1A	-0.204578	1.60544387379982e-11
ENSG00000160753_RUSC1	1.31105	3.28504922587454e-12					ENSG00000257475_NA	-0.204571	1.6299481246784e-11
ENSG00000146263_MMS22L	0.530801	3.36222224374946e-12					ENSG00000160193_WDR4	-0.204572	1.6477647634232e-11
ENSG00000122642_FKBP9	7.55445	3.36222224374946e-12					ENSG00000068097_HEATR6	-0.204561	1.67803996770511e-11
ENSG00000197841_ZNF181	0.771178	3.40828474355741e-12					ENSG00000123352_SPATS2	-0.204553	1.68914945604035e-11
ENSG00000147144_CCDC120	0.516633	3.40828474355741e-12					ENSG00000260942_CAPN10-DT	-0.204523	1.83798944829646e-11
ENSG00000181016_LSMEM1	1.63103	3.40828474355741e-12					ENSG00000123159_GIPC1	-0.204525	1.83798944829646e-11
ENSG00000186638_KIF24	0.904256	3.6032384617965e-12					ENSG00000090006_LTBP4	-0.204514	1.89743648688549e-11
ENSG00000236807_NA	1.2811	3.79829920699308e-12					ENSG00000165795_NDRG2	-0.204508	1.91628115731588e-11
ENSG00000197879_MYO1C	1.27649	3.84397852949372e-12					ENSG00000143643_TTC13	-0.204497	1.97423554719147e-11
ENSG00000163534_FCRL1	1.26243	3.84397852949372e-12					ENSG00000176208_ATAD5	-0.204494	1.98284275821026e-11
ENSG00000198589_LRBA	0.993201	3.84397852949372e-12					ENSG00000102312_PORCN	-0.204485	2.01961882785379e-11
ENSG00000130600_H19	3.11227	3.86733822977581e-12					ENSG00000165195_PIGA	-0.204482	2.02849587864395e-11
ENSG00000104221_BRF2	1.37273	3.87137140263463e-12					ENSG00000077348_EXOSC5	-0.204477	2.02905143809487e-11
ENSG00000184154_LRRC51	0.579187	3.88532777477848e-12					ENSG00000090104_RGS1	-0.204477	2.03898051101222e-11
ENSG00000167815_PRDX2	1.24902	3.98732279774016e-12					ENSG00000137713_PPP2R1B	-0.204445	2.19669984450911e-11
ENSG00000176092_CRYBG2	1.24306	3.98732279774016e-12					ENSG00000259972_NA	-0.204439	2.2265860836876e-11
ENSG00000237296_SMG1P1	0.976037	3.98732279774016e-12					ENSG00000279608_NA	-0.204443	2.2265860836876e-11
ENSG00000082397_EPB41L3	1.25761	3.98732279774016e-12					ENSG00000136877_FPGS	-0.204426	2.29273039815004e-11
ENSG00000152749_GPR180	1.23473	3.98732279774016e-12					ENSG00000179041_RRS1	-0.204418	2.32998350551595e-11
ENSG00000166166_TRMT61A	1.23247	4.10674515646228e-12					ENSG00000108506_INTS2	-0.204407	2.40516181543177e-11
ENSG00000163507_CIP2A	5.27446	4.21332894205273e-12					ENSG00000135972_MRPS9	-0.204384	2.53038795657008e-11
ENSG00000116133_DHCR24	1.21641	4.27580308943212e-12					ENSG00000164877_MICALL2	-0.204373	2.57959952399411e-11
ENSG00000279108_NA	6.70315	4.37063384819667e-12					ENSG00000279996_NA	-0.204366	2.63589754097953e-11
ENSG00000049769_PPP1R3F	3.31322	4.37063384819667e-12					ENSG00000198093_ZNF649	-0.20436	2.65833959444952e-11
ENSG00000116455_WDR77	1.21211	4.37063384819667e-12					ENSG00000133111_RFXAP	-0.204925	2.68329056674415e-11
ENSG00000261094_NA	1.25988	4.50637180801537e-12					ENSG00000153790_C7orf31	-0.20435	2.68464499001426e-11
ENSG00000243176_NA	1.20116	5.15901272757479e-12					ENSG00000132964_CDK8	-0.204354	2.68464499001426e-11
ENSG00000223959_AFG3L1P	1.19661	5.2142590139288e-12					ENSG00000162377_COA7	-0.204444	2.76246560479431e-11
ENSG00000226979_LTA	0.682765	5.35952774641154e-12					ENSG00000139629_GALNT6	-0.204334	2.8370501048264e-11
ENSG00000251301_NA	1.28347	5.3919686857829e-12					ENSG00000167380_ZNF226	-0.204318	2.89700236215785e-11
ENSG00000181396_OGFOD3	1.21944	5.3919686857829e-12					ENSG00000198496_NBR2	-0.204304	2.93712715333288e-11
ENSG00000125901_MRPS26	0.567657	5.55010883302895e-12					ENSG00000185630_PBX1	-0.204409	3.11686852909158e-11
ENSG00000106328_FSCN3	1.17801	5.75581321322037e-12					ENSG00000223396_NA	-0.204291	3.15294000884194e-11
ENSG00000224745_NA	0.519705	5.75581321322037e-12					ENSG00000142207_URB1	-0.204269	3.20810018701249e-11
ENSG00000173451_THAP2	1.17768	6.02434516666205e-12					ENSG00000134508_CABLES1	-0.204326	3.35612832837362e-11
ENSG00000275676_NA	0.665402	6.02434516666205e-12					ENSG00000173530_TNFRSF10D	-0.204235	3.44382267766163e-11
ENSG00000213600_NA	1.17761	6.04341977638155e-12					ENSG00000140961_OSGIN1	-0.204216	3.53276501277835e-11
ENSG00000228923_NA	0.578693	6.3122794072932e-12					ENSG00000151693_ASAP2	-0.204202	3.65000791050717e-11
ENSG00000117399_CDC20	0.399078	6.50338842363452e-12					ENSG00000174353_TRIM74	-0.204175	3.85749975962285e-11
ENSG00000272540_NA	1.18007	6.5228328501101e-12					ENSG00000259623_NA	-0.204163	3.95796604765167e-11
ENSG00000188976_NOC2L	1.17744	6.82569603833725e-12					ENSG00000187134_AKR1C1	-0.20416	3.96839601062062e-11
ENSG00000165271_NOL6	1.17733	6.97213228889885e-12					ENSG00000245937_SLC12A2-DT	-0.2043	4.04161124817951e-11
ENSG00000135763_URB2	0.411387	7.18575457977867e-12					ENSG00000109805_NCAPG	-0.204557	4.06729013917724e-11
ENSG00000268403_LOC644656	1.177	8.54445084166366e-12					ENSG00000184470_TXNRD2	-0.204125	4.2033279692948e-11
ENSG00000127955_GNAI1	1.17682	8.84006772000817e-12					ENSG00000130299_GTPBP3	-0.204115	4.26653264324854e-11
ENSG00000175556_LONRF3	1.17673	9.05764695634094e-12					ENSG00000067798_NAV3	-0.204112	4.26700570005294e-11
ENSG00000138375_SMARCAL1	1.17671	9.05764695634094e-12					ENSG00000279415_NA	-0.204054	4.75229288899528e-11
ENSG00000007350_TKTL1	1.18079	9.53108313760428e-12					ENSG00000171992_SYNPO	-0.204056	4.75229288899528e-11
ENSG00000125611_CHCHD5	1.17732	9.53108313760428e-12					ENSG00000130338_TULP4	-0.204441	5.39414796360254e-11
ENSG00000182134_TDRKH	1.17658	9.53108313760428e-12					ENSG00000196507_TCEAL3	-0.203975	5.5265299244296e-11
ENSG00000200211_RNY4P27	1.17703	1.10122248620127e-11					ENSG00000163686_ABHD6	-0.20387	6.72743899226735e-11
ENSG00000203886_NA	1.1805	1.10371611835641e-11					ENSG00000014914_MTMR11	-0.204938	7.07112475102522e-11
ENSG00000134324_LPIN1	1.17636	2.75988064820133e-11					ENSG00000280287_NA	-0.204777	9.175732288958e-11
ENSG00000133627_ACTR3B	0.651702	4.14841275779012e-11					ENSG00000130204_TOMM40	-0.204276	1.1796769785718e-10
ENSG00000154114_TBCEL	1.17604	4.23986911660744e-11					ENSG00000104267_CA2	-0.204173	1.29084451214361e-10
ENSG00000174175_SELP	1.17594	4.69482463269225e-11					ENSG00000275630_NA	-0.205184	1.31077005645425e-10
ENSG00000234684_SDCBP2-AS1	1.17591	4.69482463269225e-11					ENSG00000132704_FCRL2	-0.204124	2.72360984871554e-10
ENSG00000229331_NA	0.84821	9.92863190933865e-07					ENSG00000125630_POLR1B	-0.204134	3.40417457832945e-10
ENSG00000121644_DESI2	1.18014	3.24439056781776e-06					ENSG00000261684_NA	-0.204035	4.53971152105093e-10
ENSG00000174944_P2RY14	1.17547	0.000304908					ENSG00000247092_SNHG10	-0.203966	1.19027569403749e-09
ENSG00000182197_EXT1	1.17838	0.000731143					ENSG00000220583_NA	-1.34002	9.30205846299206e-07
ENSG00000226839_MTND6P11	1.17899	0.000845317					ENSG00000112367_FIG4	-1.22698	1.54863580037973e-05
ENSG00000180096_SEPTIN1	1.17523	0.00168941					ENSG00000197520_FAM177B	-1.42141	0.00015602
ENSG00000107331_ABCA2	1.17885	0.00200757					ENSG00000147475_ERLIN2	-0.533895	0.000159718
ENSG00000125148_MT2A	1.17501	0.00232101					ENSG00000279557_NA	-1.20468	0.000234946
ENSG00000137656_BUD13	1.17497	0.00349044					ENSG00000105136_ZNF419	-0.494803	0.000674344
ENSG00000170525_PFKFB3	1.17641	0.00394406					ENSG00000107551_RASSF4	-0.469976	0.000691643
ENSG00000166963_MAP1A	0.7842	0.00394406					ENSG00000164898_FMC1	-0.594128	0.000999175
ENSG00000120688_WBP4	5.17599	0.0058019					ENSG00000162241_SLC25A45	-0.77939	0.00131042
ENSG00000165389_SPTSSA	1.01852	0.00601663					ENSG00000036448_MYOM2	-0.367122	0.00168941
ENSG00000262265_NA	1.02845	0.00776579					ENSG00000224086_NA	-1.23214	0.00277095
ENSG00000282508_NA	0.875313	0.00923029					ENSG00000152942_RAD17	-0.438385	0.00361094
ENSG00000136514_RTP4	0.875333	0.00923029					ENSG00000141458_NPC1	-0.434832	0.00409365
ENSG00000137504_CREBZF	1.17413	0.0100708					ENSG00000171566_PLRG1	-0.348193	0.00430775
ENSG00000227345_PARG	0.790031	0.0110381					ENSG00000007255_TRAPPC6A	-0.416563	0.00525048
ENSG00000176463_SLCO3A1	1.17862	0.011733					ENSG00000104442_ARMC1	-0.40396	0.00564535
ENSG00000124731_TREM1	1.18055	0.0140068					ENSG00000276758_NA	-1.31804	0.00615847
ENSG00000254396_NA	0.692333	0.0140068					ENSG00000129197_RPAIN	-0.382933	0.00621098
ENSG00000248334_NA	1.17435	0.0147644					ENSG00000118640_VAMP8	-1.24306	0.00640137
ENSG00000160180_TFF3	1.02206	0.0196475					ENSG00000161929_SCIMP	-0.523772	0.00717971
ENSG00000158711_ELK4	1.17327	0.0205789					ENSG00000099840_IZUMO4	-0.337871	0.00759172
ENSG00000100342_APOL1	3.01389	0.0209402					ENSG00000157734_SNX22	-0.419532	0.00782547
ENSG00000163635_ATXN7	1.17782	0.0213899					ENSG00000121966_CXCR4	-0.539718	0.00802483
ENSG00000086475_SEPHS1	1.17289	0.02264					ENSG00000188566_NDOR1	-0.369961	0.00887445
ENSG00000159885_ZNF222	1.04009	0.0234065					ENSG00000156709_AIFM1	-0.326341	0.00965737
ENSG00000140105_WARS1	0.538265	0.0255405					ENSG00000207088_SNORA7B	-0.389834	0.0101712
ENSG00000125347_IRF1	0.52993	0.0260751					ENSG00000167232_ZNF91	-0.28285	0.0106782
ENSG00000162645_GBP2	1.17748	0.0260751					ENSG00000071655_MBD3	-0.329894	0.0113686
ENSG00000122417_ODF2L	1.17961	0.0287172					ENSG00000166169_POLL	-0.273776	0.0138535
ENSG00000261114_NA	0.27815	0.0294904					ENSG00000158109_TPRG1L	-0.622882	0.0145859
ENSG00000233223_LOC100996842	0.74295	0.0362773					ENSG00000033627_ATP6V0A1	-1.04751	0.0145859
ENSG00000188313_PLSCR1	0.540289	0.0364556					ENSG00000154174_TOMM70	-0.307568	0.0157814
ENSG00000138496_PARP9	1.0266	0.0417312					ENSG00000168393_DTYMK	-0.312257	0.0167189
ENSG00000040933_INPP4A	0.62567	0.0419316					ENSG00000165424_ZCCHC24	-0.314132	0.0169698
ENSG00000102524_TNFSF13B	1.17685	0.043322					ENSG00000283498_MIR1244-2	-0.472817	0.0177353
ENSG00000100592_DAAM1	0.393117	0.0436424					ENSG00000137145_DENND4C	-0.312359	0.0201212
ENSG00000173960_UBXN2A	1.1808	0.0453222					ENSG00000196670_ZFP62	-0.312297	0.0212604
ENSG00000139572_GPR84	0.629999	0.0453653					ENSG00000110777_POU2AF1	-0.469252	0.0220849
ENSG00000128335_APOL2	0.866722	0.04683					ENSG00000128203_ASPHD2	-0.381438	0.0223619
ENSG00000172322_CLEC12A	1.17589	0.0480554					ENSG00000119421_NDUFA8	-0.48186	0.0225736
							ENSG00000119900_OGFRL1	-0.648603	0.0225736
							ENSG00000154945_ANKRD40	-0.363938	0.0233458
							ENSG00000230562_NA	-0.336061	0.0249164
							ENSG00000273702_NA	-0.296693	0.0280539
							ENSG00000133739_LRRCC1	-0.299288	0.0294904
							ENSG00000225101_NA	-0.344916	0.034916
							ENSG00000143621_ILF2	-0.383775	0.0375807
							ENSG00000165501_LRR1	-0.480853	0.0378456
							ENSG00000165714_BORCS5	-0.351886	0.0385031
							ENSG00000186918_ZNF395	-0.560034	0.0385031
							ENSG00000198791_CNOT7	-0.901859	0.0401274
							ENSG00000103064_SLC7A6	-0.333055	0.0421624
							ENSG00000104228_TRIM35	-0.290952	0.0438648
							ENSG00000164610_RP9	-0.283107	0.0440666
							ENSG00000212978_C2orf74-DT	-0.277979	0.0446373
							ENSG00000101457_DNTTIP1	-0.696933	0.0474881
							ENSG00000101843_PSMD10	-0.363028	0.0500058
