## Supplementary table 4 for "Granulocyte Derived Resistin Inhibits Monocyte Maturation and Induces Immune Suppression in CMML"

### Sheet: Sheet1
Table S4: Differentially expressed genes in monocytes treated with Resistin in comparison with control GFP protein at 6 hours. Realted to Figure 5.
Up-regulated genes							Down-regulated genes
Gene name	Fold change (Log2)	FDR					Gene name	Fold change (Log2)	FDR
MIR3945HG	6.43243	2.33764887591143e-48					RNU1-2	-23.9655	2.10837713166164e-13
IL1B	7.72609	9.27698323768042e-44					NCOA7	-8.27383	2.30538504762698e-10
NIBAN1	3.42401	3.56762455182142e-37					MPO	-20.3684	4.00146860218006e-10
TNFAIP8	3.11478	5.89065623929573e-30					ANKRD44	-4.18587	1.23159234939278e-09
TNFAIP6	9.12489	1.19570418321321e-25					IDH2	-2.19158	6.94057055370025e-08
CCL3	6.4521	3.38039746884075e-24					CKLF	-4.76502	1.23356983327179e-07
ENSG00000287535	19.6174	7.04907222585628e-24					KCTD12	-1.94065	1.25359324722375e-07
CCL4	7.32604	3.39333426027955e-21					BCAS3	-10.0314	2.18930430424209e-07
SERPINB9	4.33412	5.67438247378322e-21					CD84	-2.42641	3.5746471127994e-07
ETS2	3.30437	7.56650352633279e-21					CBX5	-6.65988	4.48582625998933e-07
EHD1	3.50102	3.63619962840877e-20					CXCR4	-2.39577	5.19600456120137e-07
LYN	2.36155	1.8976132045094e-19					RAP2B	-1.75265	7.30428599444054e-07
G0S2	13.1313	1.91018145251303e-19					ZNF362	-7.64822	7.96019943447635e-07
HIVEP2	3.79971	8.52703357379756e-19					DNAH1	-19.9453	1.06723515491993e-06
ICAM1	3.32356	4.69463813671494e-18					GNGT2	-7.58624	1.09167516057547e-06
IL7R	6.10297	1.2520729979591e-17					SLC37A2	-2.43802	1.40726867633749e-06
WTAP	2.68467	1.71972516915249e-17					SLC16A4	-18.8391	2.17159135141456e-06
ATP2B1	2.55858	1.81131864142497e-17					SLCO2B1	-7.08859	2.51619497990734e-06
TNFAIP3	3.47002	2.08554911402911e-17					PCMTD1-DT	-21.4381	3.09349782227781e-06
MT2A	3.97978	2.71528712640573e-17					RNASE1	-6.87764	3.24758589013141e-06
REL	2.4307	5.96254550487422e-17					ENSG00000290835	-20.2918	3.32266771425293e-06
RNF144B	3.92678	1.67648106123847e-15					SNORA31B	-21.0003	4.96043604808249e-06
MARCKS	2.63657	3.79374739632161e-15					SLC2A9	-18.0477	5.16178350077507e-06
ACSL5	2.82609	7.06836086799014e-15					CXXC5	-2.751	5.40729168655362e-06
TNIP1	2.44794	1.27393739197409e-14					FUCA1	-2.90748	5.43953082125872e-06
CXCL8	3.55001	1.80797554465606e-14					IRF2BP2	-1.18058	5.7870085768762e-06
NINJ1	1.96407	1.35747828878386e-13					ZNF444	-7.70174	8.56120247785811e-06
MTF1	2.22668	1.09520713754928e-12					MRPL19	-5.53589	8.69556019014062e-06
SOD2	3.65412	4.60466594243349e-12					ZNF652	-4.61754	8.69556019014062e-06
PLEK	2.5477	4.79140632232428e-12					NCOA6	-2.17504	1.004660465847e-05
ANKRD1	9.66806	6.23728893236611e-12					FOXN3	-1.15572	1.05100183615786e-05
RAB20	2.55847	1.57322256843043e-11					RPS6KA1	-1.59515	1.11676996612443e-05
NFKBIA	2.04005	1.64036747253791e-11					ASGR1	-8.2967	1.34920807735108e-05
PFKFB3	2.10512	2.18166023782882e-11					MAP3K2	-1.49405	1.48029462152045e-05
IL36G	9.68936	2.30688371500791e-11					ATPAF1	-7.93375	1.75503806163117e-05
F3	9.68302	3.29183501183247e-11					PRUNE1	-7.27786	2.19323675174969e-05
C1QTNF1	9.44068	3.9219607023849e-11					MAP3K3	-1.6103	2.65867207692172e-05
TNFAIP2	2.12168	4.75316421971859e-11					INPPL1	-1.58939	2.93598476762743e-05
OGFRL1	2.485	5.36259970122063e-11					ENSG00000265218	-19.7764	3.41158016996435e-05
SERPINB2	4.45023	1.03707971405617e-10					HMGB1P5	-1.48779	3.55960570643196e-05
ACSL1	3.12857	1.35594071207369e-10					RN7SL832P	-19.9602	3.93861531198337e-05
PILRA	2.19115	1.61272039887647e-10					LRRFIP1	-0.974687	5.52268557896112e-05
INHBA	7.66837	3.02508768019629e-10					LIMD1	-8.23738	5.53886950528469e-05
FTH1	1.01443	3.27763336535858e-10					MLXIP	-1.60357	5.6460228228091e-05
MMP14	3.69095	4.28873177466733e-10					ENSG00000286185	-25.0959	5.75240372869168e-05
DPYSL3	2.83748	4.336496193037e-10					RAD51D	-8.7201	7.81545950168731e-05
SRGN	1.21924	4.82793465644832e-10					YPEL4	-8.69056	0.00012333
ADA	2.65673	6.19205355538549e-10					ATXN7L1	-3.84269	0.000127556
SNX10	2.73599	6.35841242393645e-10					OTULINL	-3.9644	0.000150447
PIM2	2.36878	6.35841242393645e-10					ABHD12	-1.73329	0.000161365
ENSG00000273124	8.7025	8.64675459799704e-10					MAPKAPK3	-1.43835	0.000165417
IL1RN	3.83885	1.28307456891308e-09					CELF2	-1.54364	0.000167385
TNIP3	7.47772	1.63049013990173e-09					GLT1D1	-2.29139	0.000168037
ENSG00000284634	6.83569	1.73639304095531e-09					HDAC10	-7.92851	0.000170425
LINC02605	9.01937	3.81069800266898e-09					KAT14	-7.02618	0.000170425
NAMPT	2.09178	3.81069800266898e-09					REV3L	-4.80275	0.000170425
SOCS3	4.25808	4.65801037344246e-09					NCKAP1L	-1.78972	0.000243727
CCL4L2	6.4512	4.72608415911331e-09					ADRB2	-7.01519	0.00026416
IL1A	7.2906	4.85181369227597e-09					DPY30	-4.58213	0.000282126
C1orf122	2.17476	5.59388739313309e-09					POLD1	-6.97737	0.000289267
RHOU	2.38462	5.72740773603626e-09					CYTH4	-1.71663	0.000306105
CCL3L3	6.47042	8.89925953300953e-09					ARHGAP30	-1.62941	0.000330553
GCKR	9.82678	9.70054806108481e-09					ACAP1	-5.55848	0.000339901
PTX3	3.55679	9.99635972286504e-09					ST8SIA4	-3.98345	0.000341912
AK4	4.07676	1.31149324360149e-08					ZFP14	-7.63047	0.000348782
HS3ST3B1	5.97045	1.47737098371865e-08					MRPL40	-3.1254	0.000348782
SLC11A2	2.17511	1.80534396680576e-08					UGGT1	-3.27195	0.000355566
TLR2	1.66292	2.77138342581373e-08					WAS	-1.27156	0.000374711
IL6	10.4833	3.66441494294352e-08					PTGS1	-2.19255	0.000405423
ENSG00000285744	8.93033	4.59898704367089e-08					RBIS	-2.0142	0.000421148
CELF1	1.27652	4.78755378252839e-08					YLPM1	-1.62206	0.000421823
SLAMF7	2.57783	4.82251922521142e-08					CSF1R	-1.98376	0.000442525
RNF145	1.79844	4.82251922521142e-08					DMAC1	-7.1312	0.000458184
MIR3142HG	5.64679	5.92425323340725e-08					ENSG00000256646	-7.08048	0.000458859
RIN2	2.76287	7.2303648853233e-08					POMGNT1	-6.72057	0.000469116
BID	1.67002	7.85117499224488e-08					ENSG00000269982	-22.0142	0.000493954
KYNU	2.63796	1.14597007493804e-07					MICAL2	-5.52165	0.000523321
PTPN1	1.3701	1.23356983327179e-07					PTDSS2	-5.56066	0.000553046
PSMA6	1.542	1.31436705543023e-07					ALMS1	-5.10189	0.000561839
TNF	3.51182	1.34615920171562e-07					MCCC1	-7.00131	0.000609186
CXCL1	6.43779	1.34720476482119e-07					ABHD11	-8.36632	0.00061644
IER3	3.02336	1.77010414901309e-07					CDH23	-8.97648	0.000651273
PSTPIP2	3.27454	1.8398374631258e-07					HMGB1P6	-23.9145	0.0006532
PTAFR	1.67754	2.00059632721249e-07					PRR5L	-8.96725	0.000687881
CD274	5.52312	2.44305745473939e-07					ABHD15	-7.25645	0.000703823
ABL2	1.59877	2.50433757234249e-07					KAT2A	-7.14192	0.000768411
CYB561A3	2.56354	2.63505555233339e-07					KLHL17	-8.39484	0.000815383
MYLK	16.5044	2.92125302472143e-07					CILK1	-6.87406	0.000849147
CCL20	9.80339	3.62550548848307e-07					ENSG00000265118	-1.70335	0.000852067
TBC1D9	2.74625	3.62550548848307e-07					STARD13	-6.08988	0.000857675
SLC39A8	4.55386	4.56586259834512e-07					SCFD2	-6.97621	0.000887031
PTPRJ	3.71652	5.90637578631897e-07					PYGO2	-2.36113	0.000888468
HCK	1.76996	7.45253262534353e-07					WIPF1	-1.69769	0.000927979
EBF1	8.01652	7.53841489431819e-07					CHID1	-4.98371	0.00099437
GRAMD1A	2.78763	9.50086934094926e-07					ORMDL3	-4.55182	0.000994574
B4GALT1	1.62202	1.02077520576183e-06					TENT5A	-1.68791	0.00104051
NLRP3	2.92732	1.04621429177334e-06					CLPX	-4.33115	0.00106045
PDSS1	6.32138	1.40726867633749e-06					PDK4	-5.04368	0.00106771
LINC02732	7.06446	1.65173886641895e-06					USP46	-8.60858	0.00112504
CSF1	9.03864	1.89277379768664e-06					ZDHHC7	-1.27762	0.00121798
MIR4435-2HG	1.82963	1.90738584428062e-06					ENSG00000280202	-21.2253	0.00124116
LCP2	2.56422	2.51619497990734e-06					ENSG00000287916	-21.1897	0.00125197
ARL5B	2.92472	2.68833992153611e-06					ENSG00000289750	-22.0778	0.00127927
LIMK2	4.46245	2.87144325663527e-06					ENSG00000273590	-6.16538	0.00127927
SDC4	2.15796	3.19708811221965e-06					ZNF32	-6.24067	0.00137936
ADORA2A	6.64077	3.56394909010999e-06					ENSG00000285827	-22.4858	0.00140155
IL36RN	8.90967	4.14451551659873e-06					TIMP2	-1.62865	0.00140539
TLNRD1	1.46002	4.26332173364304e-06					IFT122	-6.71796	0.00141618
NFKBIZ	3.11905	5.30139100927517e-06					ARHGAP18	-2.37513	0.00141847
THBS1	4.54773	5.64280051904957e-06					ARHGAP6	-8.63303	0.00144202
BCL6	2.45285	5.64280051904957e-06					DYNC2LI1	-7.41267	0.00144202
IRAK3	2.18344	5.72960954446183e-06					EHMT2	-5.82511	0.00153141
DMXL2	2.12328	5.7343224162182e-06					RTL5	-2.46999	0.00161824
PNRC1	2.38681	6.02204943181278e-06					ADORA3	-7.74046	0.00163197
ELOVL7	5.43765	6.04186350218976e-06					DISC1	-4.97782	0.00173696
DLD	1.76996	6.21292881061621e-06					CDK19	-1.75397	0.00185208
MAFF	1.59813	6.24893843403433e-06					NFATC2IP-AS1	-22.3038	0.0018712
ENSG00000291143	15.5423	6.61431079045828e-06					DNAJC24	-8.77118	0.00189648
ST3GAL1	1.51574	6.85758505303951e-06					SPRYD3	-2.00275	0.00203184
KCNJ2	8.72029	7.58908055018399e-06					CTSD	-1.44353	0.00210572
CXCL3	3.08207	8.00651172687239e-06					PIGM	-3.31415	0.00226696
ADAMDEC1	3.33427	8.06100013320347e-06					SLC25A22	-7.22177	0.00230902
CLIC4	2.61191	8.56120247785811e-06					ATP5MC2	-0.828823	0.00233387
CFLAR	1.64817	8.85968243346494e-06					FBXL20	-2.95888	0.00242424
PPP1R15A	1.5678	9.94904571061905e-06					CFAP410	-7.80501	0.00245436
CCL23	8.93307	1.02057908197142e-05					ORC3	-6.89984	0.00245905
MAP3K5	3.68473	1.0490523329395e-05					CTSB	-0.938916	0.00245905
CD80	8.10336	1.06866743353499e-05					JMJD7-PLA2G4B	-7.68584	0.0025579
DENND5A	1.63544	1.08847180485646e-05					ZNF627	-6.6209	0.00258028
ACOD1	6.86651	1.17804314327578e-05					LRP1	-1.92595	0.00258028
SLC3A2	1.20717	1.27513755541132e-05					ITSN1	-4.97325	0.00262647
FNBP1	1.71774	1.79985319150922e-05					RPA1	-2.01615	0.00276253
PRDX1	1.19203	2.11301138062153e-05					PTGFRN	-7.23183	0.00278173
TJP2	3.73862	2.11634477695539e-05					SCAP	-2.73786	0.00299945
ENSG00000230647	8.59437	2.18633202651942e-05					MARCHF1	-2.78718	0.00304131
MCTP1	3.4709	2.29963703319338e-05					TBC1D2	-1.05637	0.00307163
SLC2A6	3.35155	2.29963703319338e-05					FAM199X	-3.76565	0.00320977
MSC	2.68553	2.53992992931764e-05					MTM1	-7.74367	0.00327836
CD83	1.5339	2.56383931181615e-05					IGLC3	-21.4009	0.00333355
ENSG00000265494	9.0226	2.60476851377544e-05					ZMIZ1	-1.10478	0.00334815
TNFRSF4	9.86119	2.63423659352942e-05					KLC4	-6.73438	0.00338291
GCNT4	4.34352	2.65496303978428e-05					SLC27A4	-6.06067	0.00341461
HNRNPC	1.06941	2.94354598003838e-05					DOK1	-1.99994	0.00348562
DNAJC3	1.51015	3.1556938718919e-05					CPT1A	-0.842073	0.00348562
CLEC4E	2.92015	3.42208229960672e-05					ENSG00000289353	-4.57686	0.00353073
GM2A	2.44052	3.55527400210324e-05					FMC1	-5.85627	0.00353502
MPZL1	3.97878	3.55960570643196e-05					STK24	-1.00333	0.00357717
ZC3H12A	3.06982	3.56774659501161e-05					TATDN2	-1.54	0.00379098
NFKB1	2.5309	4.19860814725514e-05					POLR3GL	-2.94527	0.00381001
MAP2K3	1.53359	4.34017490358931e-05					EVI2B	-1.52463	0.00404695
IDO1	8.32445	4.60002196968127e-05					TRAPPC2L	-1.439	0.00405624
LAMP3	7.6373	4.82852571195477e-05					ZNF395	-3.0673	0.00407417
DUSP2	2.26986	4.82852571195477e-05					HSD17B11	-2.04514	0.00411303
ENSG00000286511	5.79007	5.22510585437738e-05					HOMER2	-7.67602	0.00411867
MSANTD3	4.12525	5.31100111483615e-05					TMEM164	-1.43835	0.00413941
PHLDA1-DT	19.0013	6.38542600617799e-05					NIF3L1	-5.6052	0.00414333
RFTN1	1.73616	6.88715181782343e-05					HMGN2	-0.655536	0.0041599
CD44	1.21744	7.00830017203352e-05					MNDA	-2.01019	0.00416274
GNB1	0.85995	7.59188853090329e-05					RNU6-11P	-21.4125	0.00422371
B4GALT5	2.25322	7.72695179262527e-05					SMAD1	-8.24888	0.00426227
SLC7A11	1.46796	7.9076510679241e-05					NDUFS8	-3.73334	0.00426227
KLHL12	2.08515	8.20694071877728e-05					NADK2	-4.02745	0.00428507
PNPLA8	1.74516	8.67836813270839e-05					APOE	-3.7894	0.00434528
AMPD3	2.33366	8.88314953013168e-05					ZNF296	-6.34737	0.00437499
UBTD2	2.42451	9.14475442483886e-05					MACROH2A1	-0.817595	0.00439518
PLSCR1	1.77906	9.24686093850823e-05					SCRN3	-7.8499	0.00453246
PDE4DIP	2.08507	9.54738561153043e-05					OPRL1	-6.79137	0.00457688
ADAR	1.40651	0.00010205					TYW3	-2.89362	0.00465553
SNX9	1.85699	0.000103025					MTAP	-5.69761	0.00498037
GCH1	3.55395	0.000103956					KDSR	-2.60531	0.00505757
SINHCAF	2.07113	0.000103956					RNF168	-1.761	0.0050629
CSF3	7.70554	0.000116161					SARS2	-5.98951	0.00518797
TIMP1	0.97335	0.000122785					ZNF766	-3.76943	0.00521548
TNFRSF9	4.37999	0.000126747					RNU6-3P	-21.7263	0.00521944
CRIM1	5.72168	0.000127946					GRAMD4	-5.6508	0.00526379
ENSG00000228863	19.4155	0.000128673					CIAO2A	-1.75509	0.00526983
SLC7A7	0.781473	0.000130226					TMED8	-1.64641	0.00536062
SAMSN1	2.2618	0.000131409					AFF1	-3.98172	0.00538407
MLLT6	1.51742	0.00013554					MRPL2	-5.30096	0.0054025
EREG	4.60873	0.000146095					UBE2Q2	-1.84311	0.00548152
PLEKHM3	2.82142	0.000146095					DAB2	-1.04883	0.00553868
UPB1	8.43946	0.000167385					PLIN2	-1.39289	0.00572464
ATP13A3-DT	3.80943	0.000170425					FAM168A	-6.06065	0.00580072
BMT2	2.47023	0.000170425					CEBPA	-1.97586	0.00583968
CCL5	3.3179	0.000171673					GIMAP2	-5.64923	0.0059017
WNT5A	5.08337	0.00018259					TRERF1	-5.19175	0.0059017
BTG2	1.94476	0.000190065					P4HA2	-5.75426	0.00591316
LSS	3.60186	0.000199627					YIF1B	-6.75719	0.00645284
BAALC	4.83922	0.000205142					NAIP	-3.6159	0.00654311
ATP13A3	1.8485	0.000207703					MAVS	-1.4788	0.00657093
UBE2Z	1.05757	0.00020951					KIAA0753	-7.96075	0.00657399
FRG1BP	18.3024	0.000212039					ADCK1	-6.42891	0.00659891
ENSG00000288658	3.25561	0.000223357					GORASP1	-2.64958	0.00664869
CCL15	9.39702	0.000231698					KLHL6	-1.88129	0.0069667
PRKAG2-AS2	4.8467	0.000232928					FANCE	-7.04767	0.00710279
RAB13	1.56872	0.000235532					NUP85	-2.09583	0.00725651
RDX	1.79991	0.000237741					RPS6KA2	-2.08556	0.00749251
ATP2C1	2.00909	0.000243727					EID1	-0.98342	0.00784912
IKBKE	2.90515	0.00026331					C14orf93	-8.07578	0.00840418
POU2F2	1.81274	0.000271393					TUT7	-1.20682	0.00840418
ENSG00000287425	17.7463	0.000272507					RAD50	-3.71706	0.00858959
SRC	2.97711	0.000272507					ENSG00000288156	-7.47543	0.00886341
MGLL	1.69813	0.000305898					RNASE4	-6.86279	0.00895432
CASP1	1.75059	0.000316251					CASP6	-5.99	0.00933243
RILPL2	1.24513	0.000320722					HDDC3	-6.39158	0.00940237
PPP3CC	3.05285	0.000357351					NACA	-0.880705	0.00950999
NPIPB12	20.7551	0.00037181					OLFM1	-7.66501	0.00957101
SELENOK	0.948371	0.00037181					PTPRO	-6.86956	0.00957101
CFB	8.82607	0.0003867					LMLN	-5.81514	0.00957101
AQP9	2.06496	0.0003867					CDAN1	-3.59905	0.00992688
TMEM106A	1.61664	0.000403836					DDI2	-1.34048	0.00992688
SLC15A3	1.36502	0.000433945					THOC5	-2.53823	0.0106713
FFAR2	3.1605	0.000446602					PECAM1	-1.8702	0.0107393
NBN	2.43267	0.000458859					PLXDC2	-2.09105	0.0112207
HLA-DRA	1.04007	0.000469443					MFNG	-3.43629	0.0117925
MREG	6.51057	0.000485745					ACADS	-3.95743	0.0118045
RFFL	1.74612	0.000485745					DHRS9	-3.57912	0.0118045
MAD2L2	1.89042	0.000493954					ALKBH4	-3.34605	0.0119447
ITGB8	4.64266	0.000535532					UBE2R2	-0.686238	0.0123766
NUMB	1.13767	0.000535532					RAB29	-1.36969	0.0124221
HNRNPA2B1	0.895477	0.000535905					CD44-AS1	-18.7914	0.0126282
IER5	0.997794	0.000553046					SGO2	-6.29853	0.0127929
PTTG1	6.73929	0.000577861					CCPG1	-1.36765	0.0134991
HPD	8.31904	0.000590255					PARG	-6.00483	0.0135174
RASGRP1	5.75152	0.000630919					HTRA2	-3.45496	0.0138606
RYBP	1.02381	0.000771539					CEP97	-8.06073	0.0139171
AKR1B1	2.11659	0.000776273					TMTC4	-6.69519	0.0139981
MYEOV	8.99071	0.000791702					TSHZ1	-1.87243	0.0140444
ENSG00000232949	6.9329	0.000803532					ARRB1	-1.45268	0.0140444
C11orf96	3.7649	0.000835625					HEXD	-5.6126	0.0142383
PSMD11	1.02812	0.000852067					SLC9A3R1	-2.00226	0.0144313
ZNF207	1.05162	0.000858361					ZNF8	-6.70099	0.0145216
CDK5RAP2	1.9928	0.000928719					KCNAB2	-1.17964	0.0145216
ATP6AP1L	7.74575	0.000958715					ALG12	-4.07625	0.014699
PLAUR	1.8621	0.000958715					GUSBP1	-7.27744	0.0148023
VNN2	1.4253	0.000962472					CHST13	-6.99182	0.0149825
TMEM138	2.51421	0.000986499					ZMYM3	-6.24722	0.0151986
SNN	1.8332	0.000986499					SCMH1	-7.45665	0.0157867
NDUFV2	1.83666	0.000999888					APOBEC3G	-5.75144	0.0163265
KCTD20	1.7355	0.00104714					FAM86DP	-6.11734	0.0163605
ARL8B	1.0765	0.00106052					IMP3	-1.55292	0.0163605
LINC01093	7.53624	0.00111671					GAB1	-4.94281	0.016391
PLXNA1	2.25067	0.0011554					PCDHGC3	-6.96849	0.0164439
GJA3	8.60009	0.00119376					SDHAF4	-7.05445	0.0169528
CKB	3.46488	0.00120015					RBM42	-1.3277	0.0179743
NR3C1	1.55528	0.00123009					TRUB2	-3.92841	0.0180632
TRAF1	4.50275	0.0012461					VAT1	-1.43077	0.0181978
PTGS2	3.96809	0.00125096					TNFSF12	-2.39797	0.0183718
ENSG00000291107	3.46266	0.00133617					DGCR6L	-2.59803	0.0185054
NFE2L2	0.889394	0.00138815					HGF	-6.23865	0.0187524
STAT4	4.69063	0.00139034					SEPSECS-AS1	-7.29801	0.0188332
PPP1R18	0.924301	0.00140155					CD36	-2.55674	0.018943
OSGIN2	1.71374	0.00140411					ZKSCAN3	-7.18539	0.0191025
UXS1	2.35395	0.00141364					MAML3	-4.08826	0.0193816
SEMA3C	3.94059	0.00141618					SIRT3	-6.78174	0.0194331
CCL18	3.1184	0.00144202					UBE2E3	-1.18527	0.0195024
PBX4	4.14081	0.00163612					EFNB1	-6.0488	0.0198451
UBE2E1	1.25381	0.00181669					SNAPC2	-1.49238	0.019852
MANF	1.46929	0.0018712					ITPK1	-1.23441	0.020383
C3	2.73395	0.00188849					POLA1	-6.36828	0.0205154
ZP3	2.59075	0.00190421					ALG3	-1.08742	0.020959
XBP1	1.50105	0.00191					MOSPD3	-5.60511	0.0210416
GADD45B	1.46591	0.00193459					LTA4H	-1.69278	0.0211598
SSC5D	20.0765	0.00210572					BTBD1	-5.44296	0.0211648
MS4A7	1.12363	0.00224948					HPCAL1	-1.34127	0.0220238
PPP1R15B	1.34265	0.00226696					CYP4V2	-5.55903	0.0221918
PURB	1.07323	0.00226696					APOOL	-2.31704	0.0223419
KDM6B	2.26241	0.00233601					BACE1	-6.62587	0.0234471
FOXO3	1.05942	0.00234229					SMIM14	-1.73529	0.0234471
C15orf48	2.96939	0.00253452					GINM1	-1.01394	0.0234837
SEC22B	1.05906	0.00255382					ZNF473	-4.52214	0.0236193
MARK3	1.59458	0.00258028					EZR	-0.967192	0.0236749
PIK3AP1	1.57357	0.00262489					NCEH1	-2.80173	0.024195
BCL2A1	1.1752	0.00262489					ZBTB4	-1.95502	0.024195
IRAK2	3.24791	0.00272035					RNF187	-1.41093	0.024195
ENSG00000288919	19.6485	0.00275857					SDHA	-1.08117	0.024195
CYTOR	1.48747	0.00293913					ALPK1	-5.82474	0.02447
ENSG00000258928	20.2868	0.00300163					OLFML2B	-6.2041	0.0246265
N4BP1	1.08337	0.00304096					MRTFB	-5.50498	0.0259777
SUSD6	1.70817	0.00318063					C12orf76	-3.25662	0.0261436
DEFA1	19.9946	0.00319439					TCEANC	-6.50548	0.0263667
HECW2	7.27017	0.00325316					CHN2	-6.67924	0.0264048
FNDC4	8.35086	0.00327836					HM13	-0.766305	0.0264048
GBP5	6.6404	0.00334815					ENSG00000270696	-6.41178	0.0265844
GLA	1.39125	0.00341461					NHSL2	-2.74363	0.0266529
RIPK2	1.90774	0.00352266					ENSG00000279369	-6.80802	0.0267503
SGPP2	4.59502	0.00352426					NAGPA	-1.56346	0.0267503
NCOA4	0.89316	0.00353502					NCAPD2	-3.72754	0.0267831
ATF7IP2	4.45218	0.00355912					NMRK1	-5.95117	0.0275014
PPP1R16A	6.88972	0.00370244					LYL1	-2.08459	0.02767
AP1S2	1.04179	0.0037069					PDHB	-1.83527	0.0281234
LINC02482	17.6202	0.00389612					APBB1IP	-1.65498	0.0281234
CDC42EP3	0.911679	0.00401084					RAB3IL1	-6.99116	0.0282624
ANXA5	1.12284	0.00416113					FOXJ2	-2.36631	0.0285374
ENSG00000277969	2.68855	0.00425445					FAM189B	-2.74886	0.0290028
SLFN5	2.32322	0.00434528					CEP250	-5.37624	0.0291018
ENSG00000251194	1.85935	0.00434528					ATP5ME	-0.87075	0.0291018
MFSD2A	3.56183	0.00443441					PRIM2	-5.54964	0.0295503
TRAF4	6.89852	0.00452945					ZNF470	-7.50607	0.0296762
FNDC3B	1.26286	0.0045631					ORAI2	-0.784195	0.0296762
IL23A	6.77149	0.00461394					IMMP1L	-6.51694	0.0305431
UBE2D1	1.48929	0.00465553					COL8A2	-6.22778	0.0309191
EIF4ENIF1	2.02671	0.00466298					CLPB	-3.86022	0.0311488
ARFGAP3	2.00157	0.00466298					SCAF11	-0.970265	0.0311488
MFN1	2.25425	0.00468453					RPE	-3.89659	0.0316609
ENSG00000268734	1.47901	0.00474169					ACVR2B	-6.19643	0.0318267
ENSG00000259342	20.0197	0.00475522					FPR3	-1.426	0.0318267
DUSP16	3.58337	0.00475522					SSRP1	-1.1473	0.0318267
MAILR	4.76083	0.0049016					IPO8	-2.00733	0.0319214
PLAGL2	1.67845	0.00492699					TMEM87B	-3.04825	0.0319458
LUCAT1	1.43155	0.00492699					TCFL5	-4.4501	0.032088
ELK1	1.40453	0.00492699					TNK2	-2.4453	0.032088
PCID2	2.73277	0.00501924					SMARCA2	-1.84938	0.032088
ENSG00000257411	18.2853	0.00502482					LAMTOR4	-1.40115	0.0321112
PTGIR	1.93358	0.00507083					NDUFB10	-1.31407	0.0331877
EPM2AIP1	1.38221	0.00510633					STX17	-2.6748	0.0332304
NEDD4L	3.22925	0.00511071					USP5	-3.78444	0.0338173
TM4SF1	7.69359	0.00512745					DENR	-1.29336	0.0343745
KMO	2.89592	0.00512745					LILRB5	-8.14067	0.0349214
MIR9-1HG	8.4441	0.00524038					REEP6	-21.0461	0.0359616
MAP3K4	2.52352	0.00556435					CALML4	-5.79414	0.0360706
GLIPR2	1.08211	0.00556559					ACAD8	-3.76169	0.0361609
MAS1	4.42448	0.00561177					PRR3	-6.89441	0.0365324
MACC1-DT	6.97961	0.00563827					YPEL3	-3.28859	0.0367114
CCL2	2.1331	0.00580072					IMPA2	-3.80633	0.0368995
USF3	1.33295	0.00591316					MINDY1	-5.63663	0.0369242
CMTM6	0.560872	0.00595633					ENSG00000289754	-6.64625	0.037139
WNT5B	8.09437	0.00619897					BBC3	-1.81039	0.037139
PISD	1.25676	0.0062307					ZNF487	-7.43795	0.0375472
DRAM1	2.75045	0.00649882					BRD3	-1.7631	0.0380814
OAZ2	1.19833	0.00650026					EIF3G	-1.04655	0.0382681
SLCO4A1	3.43884	0.00654311					FKBP15	-0.804329	0.0387443
CXCL2	2.35978	0.00657093					HHEX	-6.73879	0.0391404
VAV1	1.21799	0.00661696					TBC1D4	-6.39973	0.0391404
LYRM4	1.82376	0.00667677					PA2G4	-1.01672	0.0391404
FTL	0.709658	0.0067633					ARHGEF40	-1.80336	0.0392942
IL2RG	2.0314	0.00678605					RPL5P4	-1.54956	0.039296
RHOQ	0.956951	0.00685555					STRBP	-3.91656	0.0393421
TALDO1	0.679517	0.00693506					PAGR1	-1.25905	0.0393421
ASAP1	0.961958	0.0069667					NSRP1	-1.75768	0.039451
SOCS1	4.56463	0.00778662					PMP22	-2.15642	0.0394804
SEMA4A	1.98072	0.00833824					TNRC6B	-2.24206	0.0395046
PACRGL	8.52031	0.00889237					RTCA-AS1	-5.27622	0.0399034
STX18-AS1	6.91838	0.00889829					PIK3CD	-1.16246	0.0404313
NFKB2	1.63884	0.00901334					ECH1	-1.5601	0.0406402
HIF1A	1.70943	0.00912135					EIF3H	-0.771575	0.0406402
HIVEP2-DT	5.6051	0.00918285					CFAP97	-3.12717	0.040727
LINC00926	3.76203	0.00982243					TBCD	-2.93843	0.040727
PLA2G7	1.22825	0.00992688					SMYD4	-3.30042	0.0408682
CD40	3.45999	0.0101185					LDLRAP1	-1.60008	0.0408682
MTHFD2	1.38786	0.0102723					RAD51AP1	-7.13222	0.0409987
MAP3K20-AS1	19.9257	0.0104006					MAP2K6	-6.8695	0.0409987
PSMD14	1.1505	0.0104458					PHF3	-1.14934	0.0409987
ZNF141	6.06918	0.0105794					ARRB2	-0.797058	0.0409987
GPR68	2.13109	0.0106723					PLIN3	-1.02399	0.0410964
LRRC32	8.0932	0.0111847					DNAL1	-5.64109	0.0411289
SCN1B	3.976	0.0112549					PBLD	-6.97825	0.0412716
PDE4B	5.21874	0.0112919					CCDC107	-2.37891	0.0414644
ATP6V1B2	1.20076	0.0112919					ZNF174	-6.80262	0.0419485
DDIT4	1.86243	0.0114462					RMND1	-6.71683	0.0419485
EIF5A	1.25319	0.0114462					FAM210A	-3.05513	0.0419485
KCNN4	1.3209	0.0118763					RBM41	-2.99544	0.0419485
SSTR2	2.8887	0.0119447					RPS27L	-0.784482	0.0419485
MGAT5	1.36197	0.0121615					ENSG00000262879	-4.4758	0.042098
GPR89A	6.08318	0.0122443					LNPK	-3.47416	0.0421183
EIF2S2	0.79408	0.0122858					FAM161B	-7.55375	0.0421932
HELZ2	2.39532	0.0128744					HELQ	-3.11101	0.0423024
SRXN1	1.05834	0.0132933					DENND4C	-1.55569	0.042534
ENSG00000273320	6.88448	0.0134056					SAMD1	-1.92472	0.0426413
EFHD2	0.924779	0.0135823					BMP2K	-1.71192	0.042976
SMG9	1.98976	0.0137739					TSC22D3	-0.999455	0.0429901
ELOA	1.45148	0.0138226					NFATC3	-3.20129	0.0432034
IFI6	6.76515	0.0140444					TERF1	-1.6448	0.0443898
CYBB	0.886634	0.0140444					WDR81	-1.52434	0.0450282
NAA50	1.03383	0.0153041					PLA2G15	-3.39928	0.0451262
ISG15	3.12471	0.0154231					UNC119B	-5.00483	0.045205
ID2	1.37784	0.0154231					SLC39A10	-4.38248	0.0454028
DNAJA1	0.867876	0.0157532					ALDH3B1	-1.63182	0.0457325
CCND1	7.43183	0.0157867					TACC1	-0.912008	0.0459061
SPINK1	1.28013	0.0158475					DCLRE1C	-2.45686	0.0461175
CAV1	7.70366	0.0160912					SYT11	-4.07807	0.0462501
TRAF3	1.70866	0.0160912					STIM1	-1.4224	0.0462501
PIM1	1.60191	0.0162302					PNPO	-3.65775	0.046285
TPM4	0.555398	0.0163265					HEXB	-0.950326	0.046285
DOT1L	1.65819	0.0163633					XPO7	-2.03026	0.0462879
SLC7A5	2.94152	0.0167229					TTC3	-1.22307	0.0463217
DGKH	1.64035	0.0169528					KNOP1	-1.34002	0.0469933
IL15	4.23229	0.0170892					NOL12	-1.58407	0.0471937
CHRM3	7.50169	0.0171237					SURF6	-1.15271	0.0471937
ENSG00000257027	4.122	0.0176465					GPR65	-2.38608	0.047428
CRIM1-DT	7.43489	0.0176598					NKRF	-3.94818	0.0476366
ARRDC4	1.94227	0.0180399					RTL10	-3.7409	0.0482205
RHCG	6.32183	0.0181976					FAAP24	-6.86261	0.0483798
PTGER2	1.58063	0.018468					PDP2	-6.59664	0.0496649
GBP3	6.26699	0.0189024					MRPL34	-2.65527	0.0498149
ENSG00000282386	4.44467	0.0193475
ATXN7L3B	1.04518	0.0194507
HERC5	2.88343	0.0195331
DTX2	1.55285	0.0195782
TRGC1	8.17369	0.0198451
HERC6	3.99956	0.019852
PSEN1	1.04364	0.0200662
EMD	0.895765	0.0200662
ERBIN	1.50427	0.0202638
H3-3B	0.434513	0.0204494
CSGALNACT2	0.746486	0.0205738
BCYRN1	1.84524	0.0208327
CREBL2	1.34894	0.0209704
MAMLD1	3.41863	0.0210416
PIK3R5	0.746455	0.0210416
SLC43A3	1.18069	0.0211041
TNIK	3.75555	0.0213781
HHLA2	6.85987	0.0214126
ENSG00000291171	5.75051	0.0216772
EIF2AK2	2.03039	0.0217281
PLK3	1.15239	0.0218147
RIPK2-DT	2.81497	0.0221151
BCL11A	2.77337	0.0221286
MIR155HG	3.1053	0.0226605
ADAM17	0.827311	0.0228233
APOL3	3.35274	0.0234933
NDOR1	7.88177	0.0235838
ETV3L	7.09419	0.0236193
ATOX1	1.36179	0.0236193
FBXW10	19.6266	0.0236749
TPM3	0.559948	0.0236749
C1orf100	17.5517	0.0238359
USP18	7.2761	0.024195
VNN3P	3.73078	0.024195
TXN	2.06028	0.024195
CLEC12A	1.76429	0.024195
CFAP20	3.25847	0.0246265
SESN2	1.17046	0.0255423
CCL24	3.70558	0.0255866
RN7SL1	1.31265	0.0257599
CXCL16	0.819928	0.0257758
TBC1D7	1.28564	0.0260221
SETD5	0.844097	0.0261436
PGD	0.660845	0.0262826
ENSG00000288804	7.24395	0.0263916
RAB18	0.940588	0.0264598
NBPF9	1.80698	0.026539
CCRL2	1.29007	0.026539
MET	3.01179	0.0265844
ENSG00000284930	2.44274	0.0265844
TRMT1L	2.71607	0.0267503
BTG3	2.3738	0.0268647
RBM47	0.677068	0.0268969
HDGF	0.810974	0.0269475
APOL6	1.52647	0.0275014
COX7A2	0.582098	0.02767
BAIAP2L1	7.65636	0.0281234
NID1	2.11095	0.0282624
RIPOR2	2.24065	0.0288592
TFPI2	8.04925	0.0290021
BANP	1.1834	0.0290028
FTH1P10	1.16095	0.0295193
RAN	0.48892	0.0295193
SMAP2	0.970976	0.0297238
TRIP10	2.0522	0.0305814
NDP	6.27248	0.031579
PPP2CA	0.699062	0.0318267
ENSG00000291233	2.03739	0.0321112
TANK	1.57124	0.0321949
YRDC	2.09537	0.0324504
EDN1	3.29491	0.0328354
TRIM25	1.01061	0.0328354
BIRC3	1.26408	0.0332618
GPR155	3.997	0.0333812
H4C12	19.7979	0.0334334
PLAU	4.12779	0.0334334
DLL1	7.19722	0.0338173
MT1E	3.67285	0.0338173
PIM3	1.35794	0.0338973
MAPK6	1.14011	0.0340512
SAV1	2.2331	0.0341356
UBC	0.53746	0.0345219
GEM	5.51011	0.0358663
ACO1	2.79579	0.0359616
PHLDA2	1.44298	0.0359616
ENSG00000288924	1.81405	0.0361609
ENSG00000258926	6.64609	0.0364469
FLT1	3.90051	0.0364852
LINC01283	3.34596	0.0365639
ENSG00000290021	7.57183	0.0367114
OAS3	3.58293	0.0367114
STK26	3.37138	0.0369891
ENSG00000253593	4.22235	0.037139
MRPS24	0.877146	0.037139
PALM2AKAP2	1.62531	0.0375825
GPBP1	0.991194	0.0379053
MRPL52	1.19784	0.0382681
ENSG00000290441	3.79697	0.0388306
CHMP5	0.855471	0.0390524
ENSG00000289724	17.344	0.039451
TICAM2-AS1	7.34893	0.0396478
EOGT	4.37324	0.0409987
ATG2B	5.62467	0.0419084
CASP10	3.40121	0.0419485
OPTN	1.68143	0.0419485
TRDMT1	3.21607	0.0420834
BCL11B	8.63646	0.0421141
NCR3LG1	1.9398	0.0421183
DYRK1B	4.66022	0.04264
GPR84	1.36821	0.0426413
NSMAF	1.42233	0.0429847
TUBB	0.695548	0.0432034
EPOP	2.55829	0.044792
ENSG00000289383	6.6142	0.0448565
SLC7A1	1.46537	0.0450708
TOP1	0.379483	0.0454028
RIN3	1.03023	0.045585
RAC2	0.926201	0.045585
CYB561	3.1357	0.0459802
PHACTR2	1.37258	0.0461276
MAFG	0.82303	0.0461276
NME7	8.28988	0.0462501
BZW1	0.89028	0.046285
SPCS2	0.718681	0.0473932
MTHFD2L	1.64244	0.0483798
G3BP1	1.31223	0.049
CSTB	0.920371	0.0491556
ERCC6L2	1.92902	0.0493349
NUP188	1.28236	0.0496649
ADAP1	1.13703	0.0497038
ENSG00000286225	4.37673	0.0498149
FBXO30	1.34573	0.0499538
NOTCH2NLC	0.930232	0.0499959
