## Supplementary table 5 for "Granulocyte Derived Resistin Inhibits Monocyte Maturation and Induces Immune Suppression in CMML"

### Sheet: Sheet1
Table S5: Differentially expressed genes in monocytes treated with Resistin in comparison with control GFP protein at 24 hours. Realted to Figure 5.
Up-regulated genes							Down-regulated genes
Gene name	Fold change (Log2)	FDR					Gene name	Fold change (Log2)	FDR
MIR3945HG	7.65612	2.25382273499222e-37					H4C5	-22.114	4.93998089724693e-15
CMPK2	23.4285	1.53043356193911e-35					S100A4	-2.21178	4.65555209686732e-14
IL1B	6.88497	1.08099726028723e-33					MXD3	-21.322	1.34291415689414e-11
DPYSL3	4.64136	1.66760204355812e-26					CST3	-2.06306	3.44346064446785e-11
IFIT1	22.5867	5.37332271845358e-26					CSF3R	-3.052	4.59784169274575e-10
MT2A	4.8377	1.09450421162188e-25					NME2	-1.67912	3.6832268252506e-09
IL1RN	6.09283	4.65014227270785e-24					RNVU1-29	-22.0978	4.5295181021608e-09
ENSG00000287535	19.0514	1.46382665181533e-22					LY86	-2.62401	1.86326431860439e-08
TNFAIP6	11.6019	1.02216805431798e-16					RNU1-3	-20.6994	3.40622560105485e-08
NIBAN1	2.3646	1.65495005988365e-16					SLC2A9	-21.3954	3.61761308226199e-08
CCL18	7.33587	5.90377731078427e-16					TLE3	-2.56468	4.39715115539629e-08
ANKRD1	9.94372	1.13701032580703e-15					RNVU1-18	-22.6446	9.453573206763e-08
VNN2	3.12231	2.00240189688617e-15					C1orf56	-18.6332	3.66218292171026e-07
SERPINB2	5.31301	4.45593168353796e-15					STAU2	-2.11318	1.64487947132965e-06
IL24	18.1338	4.46458541350573e-15					ENSG00000279519	-20.8764	2.32306002813714e-06
CXCL16	2.34171	4.83019208262119e-15					RPS12	-0.968638	2.95317548297414e-06
NAMPT	2.71072	6.97154153103127e-15					WWTR1	-17.7789	3.11676648421412e-06
CXCL8	3.54195	4.32691889733613e-14					RPL27A	-1.17406	1.36658617921629e-05
SOD2	3.84213	1.44147585580871e-13					ENSG00000286185	-25.4641	3.29422228915328e-05
SOCS3	5.25089	2.06363419409339e-13					ENSG00000267199	-16.6392	3.390576129314e-05
RAC2	2.54264	2.06363419409339e-13					PSAP	-1.11271	3.52656581995397e-05
C1QTNF1	10.3149	3.95869362678333e-13					CEBPD	-1.47854	3.67903278195285e-05
TREML4	18.9538	9.5001781241048e-13					F8A3	-20.9672	4.48145593600069e-05
RSAD2	11.2718	9.64592590963183e-13					ISYNA1	-15.032	6.59668330126254e-05
CCL7	4.86842	1.1457769406839e-12					CPT1A	-1.0913	6.59668330126254e-05
FOSL2	2.35152	1.20714084039349e-12					SNHG25	-2.05288	7.36927469861874e-05
AK4	4.88494	1.72597770984773e-12					RPLP2	-0.890588	9.69542316184847e-05
DNAAF1	16.2383	3.04882995384406e-12					RPS18	-0.886965	0.000101688
INHBA	8.28542	3.04882995384406e-12					SLC48A1	-3.21887	0.000113224
HK2	2.28498	1.56396400108079e-11					CD74	-1.44827	0.000123372
CSRNP1	2.60071	2.16154266841465e-11					RPL10A	-0.80819	0.000151331
ICAM1	2.61628	2.17462010757322e-11					RPS24	-0.840779	0.000189483
MET	8.20282	3.31026717701374e-11					PIK3CD	-1.76111	0.000218523
ADORA2A	10.801	8.49297483350431e-10					RPL32	-0.75051	0.00022045
ENSG00000289530	9.99282	1.45004996224458e-09					PDE8A	-5.8424	0.000257325
ST3GAL1	1.97714	1.45004996224458e-09					RPS5	-0.847205	0.000324412
LINC02732	7.68002	1.71567862459139e-09					RPL18A	-0.770035	0.000345436
IRF7	2.43509	2.44423542069289e-09					GAL3ST4	-10.0593	0.000349122
ATF3	2.67085	2.63437733187124e-09					MVP-DT	-15.0057	0.000352936
C1orf122	2.23929	2.71969490636134e-09					RPLP1	-0.861786	0.000454116
CXCL1	9.4314	4.27982157505287e-09					NEDD4	-8.6575	0.000592541
G0S2	5.86672	6.11277954061963e-09					CHD1-DT	-8.25127	0.000689577
HS3ST3B1	8.84877	6.44446390612812e-09					RGPD1	-20.9955	0.000839946
ENSG00000289316	2.80534	6.59135286990148e-09					SMAD3	-4.18587	0.00090711
IFIT2	8.29206	7.98108388744422e-09					CTSD	-1.53483	0.00100854
MAFF	2.00344	1.13227903932593e-08					RPL41	-0.717914	0.00101232
LAMB1	19.2656	1.29172458039758e-08					MAP4K4	-1.27432	0.00110718
PLSCR1	2.45219	1.41625382919421e-08					TNFSF8	-3.74813	0.0011673
ENSG00000273124	8.13399	2.13804714028981e-08					B3GNT2	-2.13765	0.00119221
ABL2	1.73568	2.16856041595529e-08					CDK2AP2	-1.31167	0.00119221
SLC2A3	2.81006	2.44385743906046e-08					ENSG00000263826	-19.8734	0.00121091
SLAMF7	2.643	2.99134377128425e-08					TMEM200B	-14.8907	0.00138786
CXCL5	8.61422	3.36295796775541e-08					DPEP2	-3.48413	0.00142265
TNIP1	1.80985	4.06003596669673e-08					FBL	-1.08319	0.00173837
P4HA1	2.467	4.39715115539629e-08					RPL22	-0.869245	0.00190601
METTL9	2.1917	4.39715115539629e-08					CD163	-2.90293	0.00197434
CYP1B1	1.14053	4.8122265728251e-08					ADAP1	-1.55319	0.00199078
SHF	19.0471	6.53156678538675e-08					PTGR3	-2.42753	0.00200459
NFKBIA	1.66925	6.9848509636464e-08					RPS10	-0.73345	0.00204755
IL1A	9.05974	7.87214504130397e-08					TLR5	-2.42881	0.00224524
ENSG00000268734	2.57562	1.00076524061469e-07					TESC	-5.01895	0.00242251
ASAP1	1.68358	1.42060096140799e-07					CFD	-1.96043	0.00243737
IL7R	3.92387	1.68146294058272e-07					RPS16	-0.667704	0.00245803
PTPN1	1.32686	1.68146294058272e-07					RAP2B	-1.14692	0.00248457
MSC	3.19837	1.95519850661283e-07					ENSG00000279861	-22.3151	0.00261237
CD274	5.47761	2.15553690111767e-07					RPLP0	-0.801987	0.00274476
EBF1	8.262	2.22617205721301e-07					FCGR1A	-4.91219	0.00319518
CCL3	3.47449	3.10339543917733e-07					HMOX1	-1.90739	0.00348103
ISG20	4.74479	3.96531866571452e-07					FUCA1	-2.01978	0.0038256
SERPINB9	2.65242	3.96531866571452e-07					ENSG00000254732	-22.4099	0.00427733
IFIT3	6.69017	4.0329111021881e-07					WWP1	-1.49135	0.00461943
RAB20	1.96992	4.0329111021881e-07					RPL3	-0.778729	0.00481714
TNFRSF9	8.06408	4.51321848168045e-07					RPL7	-0.814753	0.00488007
VCAN	4.36321	5.22416938770966e-07					ENSG00000285827	-22.0829	0.00498999
CD53	1.78935	5.26047311735423e-07					FABP5	-1.94527	0.00506096
KYNU	2.49659	5.40109982129302e-07					TGFBI	-2.01811	0.00562645
CD82	2.0815	8.07743066223628e-07					GRAMD1B	-8.06853	0.00591606
MAP3K7CL	6.84341	8.84835727918745e-07					RPS15	-0.719791	0.0062028
HBEGF	3.04689	8.87523649701043e-07					EEF1B2	-0.846015	0.0063805
CD44	1.47835	9.11229929206848e-07					DHRS9	-3.92422	0.00643869
CCL24	7.16097	9.49351262809991e-07					RPSA	-1.3893	0.00643869
DUSP5	4.65983	9.71497003352915e-07					RPS8	-0.637553	0.00649754
MTF1	1.57949	9.71497003352915e-07					NDUFB2	-1.02884	0.00651836
TLR2	1.48156	1.19143853222473e-06					RPL27	-0.808049	0.00654033
TREM1	2.4567	1.29932554361737e-06					CD180	-2.55078	0.00661951
SH3BP5	2.37316	1.29932554361737e-06					RREB1	-2.28672	0.00701931
MX2	5.41748	1.62318732199288e-06					MEFV	-3.64967	0.00727038
SNX9	2.24252	1.84799361371766e-06					RPL8	-0.816066	0.00737548
GCH1	6.1543	1.93059418378721e-06					HTRA1	-4.70095	0.00742325
IL36G	7.21266	2.02186863416385e-06					RPL18	-0.568645	0.00776265
ENSG00000291107	5.19701	2.23458996361603e-06					PPIA	-0.634237	0.00831479
LYN	1.31836	2.37179567889949e-06					TSSC4	-2.06832	0.00851303
SOCS4	4.84923	2.64594101565729e-06					TLR4	-1.4004	0.00852841
IER3	2.73497	2.74065025541985e-06					CD52	-2.02171	0.00881276
CD226	9.0899	3.0689469005925e-06					KLF3	-0.982412	0.00890465
GBP4	9.55056	3.60795127652572e-06					YBX1	-0.745345	0.00897956
MIR23AHG	2.05142	4.05130116829169e-06					RBP7	-4.23654	0.00915938
SLC30A4	17.7049	5.57162628979122e-06					APC2	-15.1489	0.00917645
TNFSF10	7.73057	5.57162628979122e-06					BLVRB	-1.48179	0.00948478
CXCL3	3.13233	6.64560742486996e-06					VAMP8	-1.28966	0.0107541
LINC02574	3.52684	6.73165337502888e-06					METAP1	-3.81377	0.01218
S100A9	1.48454	6.73165337502888e-06					RPL10	-0.637646	0.0122051
AMPD3	2.64097	6.94695004438195e-06					PRRC2B	-1.39213	0.0122259
RHBDF2	2.03168	6.98871718394326e-06					NDUFAF8	-1.4908	0.0123896
MAMLD1	7.92132	7.15389370579878e-06					LAIR1	-1.48293	0.0124851
RNF144B	2.311	7.4144087615736e-06					DBP	-8.39029	0.0127783
CCL4	3.81795	7.93348773219759e-06					RPL35	-0.899689	0.0127783
DNAH1	18.9105	8.71969301403792e-06					RNPEPL1	-1.54028	0.0134902
IRAK3	2.15302	9.93319532344485e-06					RPS6	-0.666249	0.0134902
PILRA	1.5662	1.03136949845596e-05					CANX	-0.626737	0.0134902
ENSG00000279423	20.4557	1.41032870808862e-05					CCDC80	-19.4859	0.0135474
PBX4	7.35867	1.41032870808862e-05					PITHD1	-1.27197	0.0137819
RAB13	1.82181	1.41032870808862e-05					NDUFB9	-0.844455	0.0142909
RASSF5	1.79574	1.51654767377117e-05					COBLL1	-8.73926	0.0149525
IL1RAP	7.83327	1.59613189503691e-05					ENSG00000289618	-7.3793	0.0150826
LRP10	1.37199	1.60976607412107e-05					IDH2	-1.12873	0.0153832
TSC22D1	3.48416	1.77316256630642e-05					RPS13	-0.625855	0.0155136
RHOQ	1.40069	1.78217453512441e-05					UBE2E3	-1.21024	0.0158096
IGFN1	17.3464	2.18963534189792e-05					ATP5ME	-0.981673	0.0161584
NINJ1	1.21308	2.23790429256636e-05					ATP6V0D2	-3.95589	0.016292
CD93	3.74035	2.2703457514385e-05					DBI	-0.849458	0.0165444
ETS2	1.63252	2.5991292768481e-05					ATP6V0A1	-1.0268	0.0166191
NFKBIZ	2.89573	2.75241365296715e-05					RPSAP58	-1.04041	0.0168854
RFTN1	1.81852	2.81781464454215e-05					BDP1	-0.94505	0.0170843
IDO1	7.35205	2.92062257920519e-05					HDDC2	-3.88025	0.0182026
SULT1A4	19.8482	3.390576129314e-05					RPS23	-0.65617	0.0182026
RHBDD2	3.20746	3.390576129314e-05					DST	-5.2613	0.0184876
PTPRE	1.45732	3.44955427952386e-05					MLEC	-1.82531	0.0187532
ADAMDEC1	3.05205	3.55762083691369e-05					CAPN2	-0.887267	0.0187532
ITGB3	6.19469	3.69148898129795e-05					APOE	-3.17055	0.0191482
ATP13A3-DT	4.08413	3.69148898129795e-05					ZBTB4	-2.00022	0.0191482
RN7SL336P	6.86729	3.78164820276862e-05					HGF	-7.147	0.019154
MCOLN2	8.53607	3.78716351364221e-05					RPL6	-0.535154	0.0193822
LINC00243	7.05621	4.4741436116418e-05					ENSG00000258017	-17.5461	0.0195049
SPINK1	2.01302	4.62632616584634e-05					MELTF	-2.04297	0.0196939
LAMP3	7.95357	4.6687326278496e-05					FAH	-2.37926	0.0199456
MX1	5.36656	4.6687326278496e-05					NPM3	-1.99607	0.0199456
ITGA1	7.58959	4.83569112631645e-05					CRISPLD2	-6.38895	0.020208
MAS1	7.64871	5.13527566337818e-05					S100Z	-7.53168	0.0204189
MIR155HG	6.97562	5.58735229033229e-05					DPM3	-1.0001	0.0211869
GCNT4	6.41964	5.81362990610003e-05					ATP6V1C2	-16.9457	0.0217895
MCL1	1.08266	5.82732508205978e-05					CHCHD10	-1.27856	0.0217895
EAF1	2.48509	6.15577321874492e-05					SND1	-1.07996	0.0219942
SRC	3.14447	6.40309187113791e-05					SWAP70	-0.893007	0.0220365
IFI44	9.21429	7.01281973165382e-05					CUTA	-1.4576	0.02238
PLAUR	2.13933	8.05879597905222e-05					FCGRT	-1.11199	0.0224243
PI3	9.06608	8.20398398416106e-05					GSTP1	-1.07196	0.0226735
MMP19	2.25909	8.20398398416106e-05					ENSG00000288934	-7.26172	0.0232349
RASGRP1	8.05421	8.92106655494488e-05					NAA38	-1.21464	0.0236192
XAF1	4.51008	9.26545440196774e-05					USP34	-1.19577	0.0243076
CKAP4	1.2607	9.49159911417398e-05					EIF3G	-1.09233	0.0258847
EBI3	8.13868	9.62519765581808e-05					EIF3CL	-0.743204	0.0264211
WTAP	1.35832	9.69542316184847e-05					ATP5MC2	-0.616011	0.0270142
MAP2K3	1.48085	0.000101688					SMS	-1.21664	0.0281284
SNORA62	16.6958	0.000103059					HELZ	-1.99741	0.0283629
SLC7A11	1.47229	0.000105372					SLC37A2	-1.25921	0.0283629
ENSG00000287339	18.3323	0.000109088					CAMK2D	-3.79479	0.0288851
OSM	4.11583	0.00011333					FAU	-0.567366	0.0294485
MFN1	2.8912	0.000124516					RPS11	-0.66651	0.0317255
ADM	2.45658	0.000124516					ENSG00000288663	-0.842306	0.0321135
POU2F2	1.84843	0.000127504					ENSG00000288888	-18.7767	0.0339656
CTSL	2.40297	0.000138046					PBX3	-1.32408	0.0342978
CKB	4.03776	0.000146203					ZNF704	-8.62792	0.0343028
ACSL1	1.98719	0.000146203					ENSG00000285693	-6.41625	0.0349741
ENSG00000276980	7.83076	0.0001477					ADA2	-1.70664	0.035542
LCP2	2.16153	0.000165					ATF7IP	-2.41841	0.0355584
CHMP5	1.41915	0.000202262					MAML2	-1.09374	0.0357999
TRAF1	4.97463	0.0002044					PDK4	-3.53155	0.0361455
KDM6B	2.59372	0.000209522					CPVL	-1.78252	0.0362227
CLEC4A	3.21458	0.00022045					CCNYL1	-1.74631	0.0362227
HCK	1.40024	0.000232242					MAPKAP1	-1.07402	0.0365034
PTAFR	1.25861	0.000232695					SCP2	-1.1844	0.0399989
IL36RN	7.62607	0.000242639					IPO7	-1.41156	0.0401723
PIK3AP1	1.89924	0.000243041					DYRK1A	-1.85955	0.0403096
UBE2Z	1.05143	0.000266447					DKC1	-1.07082	0.0408281
FTH1	0.637189	0.000266834					HADHA	-0.726985	0.0410553
H2AC6	4.40536	0.000272683					MNDA	-1.52857	0.0421644
ITGAX	1.16143	0.0002995					EPRS1	-1.77374	0.0427313
SQOR	1.37229	0.000307996					SLC12A7	-1.69331	0.043634
TNFAIP3	1.68069	0.000312658					TARDBP	-0.96502	0.0437472
CCL4L2	4.30034	0.00031733					RPL13	-0.749857	0.0452954
SLCO4A1	4.28139	0.00031904					GRN	-0.649737	0.0457641
PTGS2	4.28905	0.000319936					CAPNS1	-0.693557	0.0458343
ACSL5	1.4498	0.000325448					MBD4	-0.793066	0.0458594
MTSS1	2.79434	0.000352936					ENSG00000289750	-17.1068	0.046234
LUCAT1	1.76286	0.000353939					S100A6	-1.07137	0.0473947
NIBAN2	1.79415	0.000357379					CAT	-2.43641	0.0475247
PPP1R15A	1.3342	0.000378704					SRM	-1.95661	0.0477003
RIPOR2	3.36852	0.000398571					ROMO1	-0.646344	0.048133
CD300E	2.20458	0.000398571
PIM2	1.50138	0.000451838
RDX	1.72074	0.000472438
ALOX5AP	2.21667	0.000483868
LDHA	2.01445	0.000493972
MMP14	2.269	0.00049838
PGK1	1.48854	0.000528476
MTMR11	5.71142	0.000590338
CHST2	3.53306	0.000592541
OSGIN2	1.7961	0.000614859
CLEC4E	2.45006	0.000635807
THBS1	3.64672	0.000662553
SERPINA1	2.16077	0.000662553
JUNB	1.08594	0.000664667
CD80	6.61937	0.000673487
C3	3.01828	0.000689577
TM4SF1	8.76713	0.000778357
EPSTI1	5.05381	0.00078726
NFKB2	1.98569	0.000825096
PLEK	1.3807	0.000867611
VNN3P	6.68229	0.000884778
TNFRSF4	8.4144	0.000941237
ENSG00000285744	6.16387	0.00100854
TNIP3	4.36069	0.00100854
C15orf48	3.17204	0.00101232
TTLL4	1.02907	0.00101232
FOSB	3.45466	0.00102175
SAMD9L	3.49332	0.00102437
DDIT4	2.2947	0.00106485
FMNL1-DT	2.83785	0.00109851
GPR68	2.48891	0.00109851
OAS2	4.31793	0.00114536
ERO1A	2.21681	0.00115661
PDE4A	2.03509	0.00115661
ENSG00000291149	9.47575	0.0011649
CMTM6	0.630111	0.00125822
CCL20	6.74866	0.00127814
DUSP6	1.12802	0.00128874
UPP1	1.39534	0.00134018
IFNAR1	0.815262	0.00135975
APOL3	4.3633	0.00142265
VDR	1.75999	0.00148064
SLC16A10	5.94452	0.00151929
PLEKHO1	1.03094	0.00151929
PNP	1.97034	0.00156518
TMSB10	1.08225	0.00162763
HMGN2P46	4.98623	0.00167827
ENSG00000250274	6.78365	0.00169828
IL3RA	2.85309	0.00172055
ENSG00000278979	18.0678	0.00173397
ISG15	3.96144	0.00177171
SLC25A37	1.91373	0.00186977
ENSG00000290441	5.04451	0.00188282
MARCKS	1.21266	0.00189722
MSANTD3	3.27833	0.00191934
ATF5	1.95764	0.00192578
EPOP	3.59754	0.00195437
GCKR	6.18056	0.00197434
RNA5S17	21.072	0.00204755
CCL15	8.76147	0.00204755
LINC01050	7.55151	0.00204755
FNDC3B	1.34113	0.00204755
MIR3142HG	3.59336	0.002139
SRGN	0.665368	0.00229647
FPR2	6.85591	0.00242251
GJA3	8.43604	0.00247177
IRF1	1.94469	0.00248457
ADAR	1.17246	0.00248549
PEDS1	2.34542	0.00255468
HIVEP2	1.62017	0.00256623
DOCK4	1.77067	0.00257008
ZSWIM4	8.40151	0.00266161
ADAM8	1.90889	0.00267231
IL4I1	2.90523	0.00274121
ENSG00000258875	5.71827	0.00276518
PNRC1	1.71647	0.00281997
CIR1	1.88095	0.00288423
GAPDH	1.35275	0.00292576
ENSG00000284634	3.20195	0.0029698
PDE4DIPP2	19.2493	0.00309085
PTGIR	1.96005	0.00319518
LINC01588	2.95936	0.00324713
THBS1-IT1	7.49835	0.00348103
SLC7A7	0.6334	0.00348103
ALDOA	1.16668	0.00355799
ITGAM	1.93898	0.0036299
PDE4DIP	1.68159	0.0036766
CCND2	7.78214	0.00369596
TNFRSF1B	1.36407	0.00370835
DUSP1	0.878786	0.00373151
MAP1LC3A	6.78861	0.00380109
OLIG2	3.3666	0.00390236
ENSG00000291262	19.0824	0.00392404
CA12	9.05137	0.00404639
BTG2	1.56199	0.00412679
MMP9	3.5226	0.00427733
ICAM4-AS1	16.308	0.00435462
SLCO4A1-AS2	4.59637	0.00451698
PDGFRB	18.3884	0.00453205
MT1E	4.36513	0.0045455
OAS3	4.53857	0.00472542
TBC1D9	1.75321	0.00472542
TXNIP	1.09462	0.00472542
RIPK2	1.82824	0.0049186
MAP2K1	2.00663	0.00501611
NLRP3	1.85085	0.00506096
CISH	3.20396	0.00527454
DND1	15.917	0.00529489
KCNN4	1.45629	0.00535702
RYBP	0.906267	0.0055346
ENSG00000286248	13.0643	0.00561535
ROR1-AS1	7.67203	0.0058911
SNX10	1.41073	0.00590511
OASL	3.93777	0.00591606
CCL3L3	3.57838	0.0060069
SESN2	1.37754	0.0060069
MGAM	3.89871	0.00617438
TNF	2.04274	0.00625821
LAT	2.13705	0.00637113
ENSG00000261596	2.11915	0.00640471
BID	0.950155	0.00673504
FHIP1B	1.98651	0.00678276
S1PR3	2.77535	0.00726154
BZW1	1.18377	0.00741484
CCL23	5.56078	0.00749613
FLT1	4.57401	0.00750761
IFI44L	7.16438	0.00750971
IFITM3	2.85047	0.00782899
FCGR2A	1.41685	0.00782899
IGSF6	1.18476	0.00788795
MT1F	6.04807	0.00805282
IER5	0.798804	0.00823812
ELOVL7	3.96815	0.00826113
EIF2AK2	2.2988	0.00826113
CSF1	4.44821	0.00831479
DDR2	9.43382	0.00851303
ATP13A3	1.4444	0.0085153
CXCL2	2.4019	0.00851731
GALNT6	1.11223	0.00873868
REL	0.929147	0.00873868
STX11	2.03994	0.0088154
OLIG1	1.71065	0.00890465
PPP1R18	0.782092	0.00890465
SEMA4D	1.79608	0.00905846
SDC2	2.17001	0.0090823
SEMA4A	1.93095	0.00914909
NRGN	6.28046	0.00924513
NDP	7.71784	0.00925145
FCER1G	0.742981	0.00925145
ADGRE3	6.25372	0.0092724
CAV1	7.79321	0.00933348
ARID5A	1.82277	0.00960429
BTG1	1.34943	0.00974285
SAMSN1	1.66238	0.00980764
DIAPH1	0.897708	0.0103496
SGPP2	4.08004	0.0105018
GLA	1.21743	0.0107378
ENSG00000248734	16.1824	0.0109226
TREML2	16.8909	0.0109521
NEDD4L	2.86243	0.0109521
SUSD6	1.52259	0.0109521
SOAT1	1.21465	0.0109521
GGT5	7.59717	0.0109609
SOCS1	5.5435	0.011068
TFPI2	9.28521	0.0111069
MS4A7	0.98089	0.0111848
ENSG00000262979	6.4044	0.0113064
EFHD2	0.937597	0.0113064
IL6	5.53419	0.0113294
NDRG1	1.81226	0.0116171
SRXN1	1.0346	0.0119229
SLC2A6	2.23992	0.0120747
TPI1	1.16952	0.0124427
APOBEC3A	5.10343	0.0125892
GNA15	1.45642	0.0127967
EREG	3.34975	0.0132001
TAX1BP1	0.665553	0.0132933
RAP1B	1.40413	0.0136351
TNFSF14	1.80481	0.0136633
SPP1	4.4012	0.0141198
H3-3B	0.474058	0.0141198
TXN	2.21898	0.0142655
NIPAL4	5.91336	0.0146551
HELZ2	2.40166	0.0148454
SMOX	2.85741	0.0157883
ACSL4	1.2033	0.0160207
ENSG00000279491	5.47847	0.0162382
PFKFB3	0.915833	0.0162382
IFIH1	2.0933	0.0165444
SLC3A2	0.758114	0.0165444
IL17RA	0.708967	0.0165444
MARCHF7	2.71609	0.0167797
STAT1	1.70573	0.0170034
TNFAIP8	0.825	0.0172215
LRRC32	8.47638	0.0173437
ZCCHC2	1.22469	0.0173567
MYO1B	7.18319	0.0173901
LINC01093	6.25843	0.0177516
VSTM1	6.19693	0.0179164
TMEM184A	12.862	0.0180071
SLAMF1	6.3315	0.0182026
TNFSF13B	2.44658	0.0185396
CASP1	1.32555	0.018554
RNF213	1.09563	0.0187532
CLEC12A	1.84069	0.0188384
SEC22B	0.887511	0.0188384
ENSG00000273319	12.0356	0.0191482
NR4A3	4.63106	0.0194032
TRAF3IP2	2.67077	0.0195049
PPIF	0.963191	0.0195049
ZNFX1	0.927988	0.0198878
ANXA5	0.970154	0.0201216
CDKN2A	7.01891	0.0209445
ENSG00000256950	17.1687	0.0211869
ENSG00000230647	5.60116	0.0212325
ANXA1	1.1365	0.0216886
QPCT	2.12184	0.0217895
CEBPB	1.45539	0.0217895
DDX60	3.56333	0.0219526
DUSP2	1.42549	0.02238
GTF2IP4	19.4485	0.0227639
ENSG00000286511	3.75211	0.0227763
MIR4435-2HG	1.00072	0.0229745
MXD1	1.30366	0.0232383
SIRPA	0.773758	0.0233758
CDKN1A	0.965855	0.0242035
ITGB8	3.28527	0.0251933
PHF11	0.942837	0.0253584
BHLHE40	2.08912	0.0255042
UPB1	5.82941	0.0256258
LY6E	3.36634	0.0262398
USP18	6.40175	0.0270165
ZC3H12A	1.87652	0.0270181
ARHGEF2	1.39695	0.0270728
NCF2	0.557027	0.0271214
PARP9	2.84402	0.0280405
DTX2	1.55036	0.0281086
OAS1	3.38216	0.0282976
DRAM1	2.30765	0.0282976
CDK5RAP2	1.46339	0.0282976
ZNRF2	2.24827	0.0283629
H2BC5	4.70034	0.0293485
INO80C	3.21328	0.0293485
ENSG00000251194	1.59068	0.0293485
PIM1	1.49258	0.0293485
ATP6V1B2	1.05137	0.0293485
TCF7L2	2.25482	0.0294485
BNIP3L	1.09447	0.0294485
ENSG00000286225	5.65083	0.0307529
STRN3	1.29649	0.0309579
ST3GAL1-DT	3.84692	0.0316584
NR4A2	6.23204	0.0319216
VASP	0.74607	0.0321177
SLC43A3	1.17122	0.0323926
GJB2	4.5727	0.0339418
SLC11A1	1.59342	0.0339418
GM2A	1.47066	0.0339656
ADPGK	1.22986	0.0342551
CCSER2	1.74096	0.0348137
KREMEN1	7.87862	0.0352428
GP1BA	8.65195	0.0357448
EHD1	1.0335	0.0357448
CYP27B1	4.88957	0.036149
DEFA1	16.7735	0.0364549
SH3PXD2B	2.53208	0.0365131
NRIP3	2.25036	0.0367403
RABGEF1	1.44781	0.0367403
CHST15	1.06333	0.0370136
NBEAL2	1.75771	0.0387725
PRKAG2-AS2	3.39625	0.0395422
LOH12CR2	18.264	0.0402184
SNORD3B-2	6.50643	0.0403096
MMP1	8.95324	0.040378
ANPEP	1.46469	0.0404489
LPAR4	6.37428	0.0406417
SNAPC1	1.7799	0.0406417
ZMYND15	7.38276	0.0408281
PTPRJ	1.82617	0.043023
ENSG00000274421	7.38099	0.0431083
SBNO2	1.57107	0.0431083
MB21D2	2.35521	0.0437472
UGP2	1.70887	0.0437472
MPEG1	0.964335	0.0437472
DNAJC3	0.832078	0.0437472
TMEM138	1.71059	0.0438363
VIM	0.816898	0.0451244
C1orf100	18.1751	0.04514
ITGA5	0.938392	0.0452485
CCR7	3.48119	0.04531
GADD45A	4.84354	0.046234
NBPF9	1.71841	0.046234
VPS37C	1.19941	0.0470236
EPC1	0.725377	0.0487384
ZNF697	1.67717	0.0499641
